# Heterozygosity at a conserved candidate sex determination locus is associated with female development in the clonal raider ant (*Ooceraea biroi*)

**DOI:** 10.1101/2025.01.24.634795

**Authors:** Kip D. Lacy, Jina Lee, Kathryn Rozen-Gagnon, Wei Wang, Thomas S. Carroll, Daniel J.C. Kronauer

## Abstract

Sex determination is a developmental switch that triggers sex-specific developmental programs. This switch is “flipped” by the expression of genes that promote male- or female-specific development. Many lineages have evolved sex chromosomes that act as primary signals for sex determination. However, haplodiploidy (males are haploid and females are diploid), which occurs in ca. 12% of animal species, is incompatible with sex chromosomes. Haplodiploid taxa must, therefore, rely on other strategies for sex determination. One mechanism, “complementary sex determination” (CSD), uses heterozygosity as a proxy for diploidy. In CSD, heterozygosity at a sex determination locus triggers female development, while hemizygosity or homozygosity permits male development. CSD loci have been mapped in honeybees and two ant species, but we know little about their evolutionary history. Here, we investigate sex determination in the clonal raider ant, *Ooceraea biroi*. We identified a 46kb candidate CSD locus at which all females are heterozygous, but most diploid males are homozygous for either allele. As expected for CSD loci, the candidate locus has more alleles than most other loci, resulting in a peak of nucleotide diversity. This peak negligibly affects the amino acid sequences of protein-coding genes, suggesting that heterozygosity of a non-coding genomic sequence triggers female development. This locus is distinct from the CSD locus in honeybees but homologous to a CSD locus mapped in two distantly related ant species, implying that this molecular mechanism has been conserved since a common ancestor that lived approximately 112 million years ago.
