## Supplementary material for "Heterozygosity at a conserved candidate sex determination locus is associated with female development in the clonal raider ant (*Ooceraea biroi*)": File S1

### Sheet: Sheet1
Sample Code	Clonal Line	Stock Colony	12SV	2	4RE	5RE	12.8	14	13.a	13.b	Heterozygous Markers	PloidyCall
SM09	B	STC6	Long	a : a : c	BsmI	AvaII	t : g : t : c : t		g : a : a : g	t : g	0	Haploid
SM59	A	C16.1		a/g : a/g : c/t	EcoRI/BsmI	EcoRI/AvaII	t/c : c/g : t/c : c/t : t/c	a/g : c/g	a/g : g/a : g/a : a/g		6	Diploid
SM61	B	STC6	Long	a : a : c	BsmI	EcoRI	t : g : t : c : t	g : g	g : a : a : g	c : t	0	Haploid
SM66A	B	STC6	Long	a : a : c	BsmI	AvaII	c : g : t : t : c	g : g	a : g : g : a	c : t	0	Haploid
SM72	B	STC6	Long	g : g : t	BsmI	AvaII	c : g : t : t : c	a : c	g : a : a : g	t : g	0	Haploid
SM89	B	STC6	Long	g : g : t	EcoRI	EcoRI	t : g : t : c : t	g : g	g : a : a : g	c : t	0	Haploid
SM90	B	STC6	Long	g : g : t	BsmI	EcoRI	c : g : t : t : c	g : g	a : g : g : a	c : t	0	Haploid
SM92	B	STC6	Long	g : g : t	BsmI	AvaII	t : g : t : c : t	g : g	g : a : a : g	t : g	0	Haploid
SM97	B	STC6	Long	a : a : c	EcoRI	EcoRI	c : g : t : t : c	g : g	g : a : a : g	c : t	0	Haploid
KL19	B		Long	a : a : c	BsmI	AvaII	c : g : t : t : c	g : g	g : a : a : g	c : t	0	Haploid
SM23	C	C9	Long	g : g : t	BsmI	AvaII	c : g : t : t : c	g : c	g : g : a : g	t : g	0	Haploid
SM57	B	STC6	Long	a : a : c	EcoRI	EcoRI	c : g : t : t : c	a : c	g : a : a : g	t : g	0	Haploid
SM63	B	STC6	Long	a : a : c	BsmI	AvaII	c : g : t : t : c	a : c	g : a : a : g	t : g	0	Haploid
SM69	A			a/g : a/g : c/t	BsmI	EcoRI/AvaII	t/c : c/g : t/c : c/t : t/c	a : c	a/g : g/a : g/a : a/g		4	Diploid
KL40	B	STC6	Long	g : g : t	EcoRI	EcoRI	c : g : t : t : c	a : c	a : g : g : a	c : t	0	Haploid
KL41	B	STC6	Long	a : a : c	EcoRI	AvaII	t : g : t : c : t	a : c	a : g : g : a	c : t	0	Haploid
KL42			Long	a : a : c	BsmI		c : g : t : t : c	a : c	g : a : a : g	c : t	0	Haploid
KL43	L	BG14B	Long	g : g : t	EcoRI	EcoRI	t : g : t : c : t	a : c	g : a : a : g	t : g	0	Haploid
KL45	B		Long	a : a : c	EcoRI	AvaII	t : g : t : c : t	a : c	g : a : a : g	t : g	0	Haploid
KL46	A	C1	Short	g : g : t	BsmI	AvaII	t : g : t : c : t	a : c	g : a : a : g	c : t	0	Haploid
KL48	D	BG9A	Long	g : g : t	BsmI	AvaII	c : g : t : t : c	g : c	g : g : a : g	t : g	0	Haploid
KL49	L		Long	a : a : c	BsmI	AvaII	t : g : t : c : t	a : g	a : g : a : g	c : g	0	Haploid
KL54	B	STC6A	Long	g : g : t	BsmI	EcoRI	t : g : t : c : t	a : c	a : g : g : a	c : t	0	Haploid
KL55	A		Short	a : a : c	EcoRI	AvaII	t : g : t : c : t	a : c	g : a : a : g	c : t	0	Haploid
KL57	B	STC6A	Long	a : a : c	BsmI	AvaII	c : g : t : t : c	a : c	a : g : g : a	c : t	0	Haploid
KL59	B	STC6B.2	Long	a : a : c	BsmI	EcoRI	t : g : t : c : t	g : g		t : g	0	Haploid
KL63	A	C18B		a/g : a/g : c/t	EcoRI/BsmI	EcoRI/AvaII	t/c : c/g : t/c : c/t : t/c	a : c			4	Diploid
KL78	B	STC6B	Long	a : a : c	BsmI		c : g : t : t : c	a : c	g : a : a : g	t : g	0	Haploid
KL80	A	C17		a/g : a/g : c/t	BsmI	AvaII	t/c : c/g : t/c : c/t : t/c	a/g : c/g	a/g : g/a : g/a : a/g		4	Diploid
SM25	B	STC1.3	Long	g : g : t	BsmI		t : g : t : c : t	g : g	g : a : a : g	c : t	0	Haploid
SM04	B	STC1.3.3	Long	g : g : t	BsmI	AvaII	t : g : t : c : t		a : g : g : a		0	Haploid
SM08	B	STC6	Long	a : a : c	EcoRI	AvaII	c : g : t : t : c		a : g : g : a		0	Haploid
SM17	B	STC6	Long	a : a : c	EcoRI	EcoRI	t : g : t : c : t		g : a : a : g		0	Haploid
SM19	B	STC1.1	Long	g : g : t	EcoRI	EcoRI	t : g : t : c : t		g : a : a : g		0	Haploid
SM20	B	STC1.3	Long	a : a : c	EcoRI	AvaII	c : g : t : t : c		a : g : g : a		0	Haploid
SM21	B	STC1.3	Long	g : g : t	EcoRI	EcoRI	t : g : t : c : t		a : g : g : a		0	Haploid
SM22	B	STC6	Long	a : a : c	BsmI	EcoRI	c : g : t : t : c		g : a : a : g		0	Haploid
SM24	B	STC6	Long	a : a : c	BsmI	AvaII	t : g : t : c : t		a : g : g : a		0	Haploid
SM50	B	STC6	Long	g : g : t	BsmI	EcoRI	c : g : t : t : c		g : a : a : g		0	Haploid
SM52	B	STC1.6	Long	g : g : t	EcoRI	AvaII	c : g : t : t : c		a : g : g : a		0	Haploid
SM53	B	STC1.6	Long	g : g : t	EcoRI	AvaII	t : g : t : c : t		a : g : g : a		0	Haploid
SM54	B	STC6	Long	g : g : t	EcoRI	EcoRI	t : g : t : c : t		g : a : a : g		0	Haploid
SM55	B	STC6		g : g : t		AvaII	t : g : t : c : t		a : g : g : a		0	Haploid
SM56	B	STC12	Long	a : a : c	EcoRI	EcoRI	c : g : t : t : c		a : g : g : a		0	Haploid
SM60	B	STC6	Long	a : a : c	BsmI	AvaII	c : g : t : t : c		g : a : a : g		0	Haploid
SM62	B	STC6	Long	g : g : t	EcoRI	AvaII	t : g : t : c : t		a : g : g : a		0	Haploid
SM66B	B	STC6	Long	a : a : c	BsmI	AvaII	t : g : t : c : t		g : a : a : g		0	Haploid
SM68	B	STC6	Long	g : g : t	EcoRI	EcoRI	c : g : t : t : c		g : a : a : g		0	Haploid
SM78	B	STC6	Long	g : g : t	BsmI	EcoRI	c : g : t : t : c		a : g : g : a		0	Haploid
SM79	B	STC6-S	Long	g : g : t	BsmI	AvaII	t : g : t : c : t		g : a : a : g		0	Haploid
SM81	B	STC6	Long	g : g : t	BsmI	AvaII	t : g : t : c : t		g : a : a : g		0	Haploid
SM84	B	STC6	Long	g : g : t	EcoRI	AvaII	t : g : t : c : t		g : a : a : g		0	Haploid
SM85	B	STC6	Long	g : g : t	EcoRI	AvaII	c : g : t : t : c		g : a : a : g		0	Haploid
SM86	B	STC6	Long	a : a : c	EcoRI	AvaII	c : g : t : t : c		a : g : g : a		0	Haploid
SM94	B	STC6	Long	g : g : t	EcoRI	AvaII	c : g : t : t : c		g : a : a : g		0	Haploid
SM95	B	STC6	Long	g : g : t	EcoRI	EcoRI	t : g : t : c : t		a : g : g : a		0	Haploid
SM96	B	STC6	Long		EcoRI	AvaII	t : g : t : c : t		a : g : g : a		0	Haploid
KL02	B		Long	g : g : t	EcoRI	AvaII	t : g : t : c : t		a : g : g : a		0	Haploid
KL07	B	STC6	Long	g : g : t	BsmI	EcoRI	t : g : t : c : t		a : g : g : a		0	Haploid
KL10	B	STC6	Long	g : g : t	BsmI	AvaII	c : g : t : t : c		a : g : g : a		0	Haploid
KL11	B	STC6	Long	g : g : t	BsmI	AvaII	t : g : t : c : t		a : g : g : a		0	Haploid
KL12	B	STC6_E	Long	g : g : t	EcoRI	AvaII	c : g : t : t : c		a : g : g : a		0	Haploid
KL15	I	BG2.A?	Long	g : g : t	BsmI	AvaII	c : g : c : c : t		a : g : g : a		0	Haploid
KL18	B		Long	g : g : t	EcoRI	EcoRI	t : g : t : c : t		g : a : a : g		0	Haploid
KL20	B		Long	g : g : t	EcoRI	AvaII	t : g : t : c : t		a : g : g : a		0	Haploid
KL24			Long	g : g : t	EcoRI	AvaII	c : g : t : t : c		a : g : g : a		0	Haploid
KL25			Long	g : g : t	EcoRI	EcoRI	c : g : t : t : c		g : a : a : g		0	Haploid
KL32	D	BG7	Long	a : a : c	BsmI	AvaII	c : g : t : t : c		g : g : a : g		0	Haploid
KL33	A	C16A.4	Short	a : a : c	EcoRI	EcoRI	c : g : t : t : c		a : g : g : a		0	Haploid
KL34	A	C16B.4	Long	g : g : t	BsmI	EcoRI	c : g : t : t : c		g : a : a : g		0	Haploid
KL35	A	WM	Short	a : a : c	BsmI	AvaII	c : g : t : t : c		g : a : a : g		0	Haploid
KL36	A	C16A.4	Long	g : g : t	BsmI	EcoRI	c : g : t : t : c		g : a : a : g		0	Haploid
KL37	B	STC6	Long	a : a : c	EcoRI	EcoRI	c : g : t : t : c		g : a : a : g		0	Haploid
KL38	A	C16A	Long		EcoRI	AvaII	t : a : c : c : t		a : g : g : a		0	Haploid
KL39	B	STC6	Long	g : g : t	EcoRI	EcoRI	c : g : t : t : c		g : a : a : g		0	Haploid
KL44	A	C16B.8 or C17A	Short	g : g : t	EcoRI	AvaII	c : g : t : t : c		a : g : g : a		0	Haploid
KL50	A	WM42	Long	a : a : c	EcoRI	AvaII	c : g : t : t : c		g : a : a : g		0	Haploid
KL51	A	WM63	Long	a : a : c	EcoRI	EcoRI	c : g : t : t : c		g : a : a : g		0	Haploid
KL52	B	STC6A	Long	a : a : c	EcoRI	EcoRI	c : g : t : t : c		a : g : g : a		0	Haploid
KL53	A	WM63		a : a : c	BsmI	AvaII	c : g : t : t : c		a : g : g : a		0	Haploid
KL56	D	BG9A	Long	g : g : t	BsmI	AvaII	c : g : c : c : t		g : g : a : g		0	Haploid
KL58	L	BG14B	Long	a : a : c	BsmI	AvaII	t : g : t : c : t		a : g : a : g		0	Haploid
KL60	A	WM56	Short		BsmI	EcoRI	c : g : t : t : c		a : g : g : a		0	Haploid
KL61	A	C1+WMC	Long	g : g : t	BsmI	EcoRI	t : g : t : c : t		a : g : g : a		0	Haploid
KL62	A	WM49	Short	a : a : c	BsmI	EcoRI	c : g : t : t : c		g : a : a : g		0	Haploid
KL64	A	C16B3	Long	a : a : c	EcoRI	AvaII	c : g : t : t : c		g : a : a : g		0	Haploid
KL65	B	STC6K.1	Long	g : g : t	BsmI	AvaII	c : g : t : t : c		a : g : g : a		0	Haploid
KL66	A	C18B	Long	g : g : t	BsmI	AvaII	t : a : c : c : t		a : g : g : a		0	Haploid
KL68	D	BG9	Long	g : g : t	BsmI	AvaII	c : g : c : c : t		a : g : g : a		0	Haploid
KL69	B	STC1B	Long	g : g : t	BsmI	AvaII	c : g : t : t : c		g : a : a : g		0	Haploid
KL70	B	STC1	Long	a : a : c	EcoRI	AvaII	c : g : t : t : c		g : a : a : g		0	Haploid
KL71	A	C16	Long	a : a : c	BsmI	EcoRI	c : g : t : t : c		g : a : a : g		0	Haploid
KL72	A	C16	Short	g : g : t	BsmI	EcoRI	c : g : t : t : c		g : a : a : g		0	Haploid
KL73	A	C16	Long	a : a : c	BsmI	EcoRI	t : a : c : c : t		a : g : g : a		0	Haploid
KL74	A	C16	Long	a : a : c	BsmI	AvaII	c : g : t : t : c		g : a : a : g		0	Haploid
KL75	B	STC6	Long	a : a : c	BsmI	AvaII	c : g : t : t : c		a : g : g : a		0	Haploid
KL76	B	STC6	Long	g : g : t	BsmI	EcoRI	c : g : t : t : c		g : a : a : g		0	Haploid
KL77	B	STC6B	Long	a : a : c	EcoRI	EcoRI	c : g : t : t : c		g : a : a : g		0	Haploid
KL79	A	C17	Short	g : g : t	EcoRI	AvaII	c : g : t : t : c		g : a : a : g		0	Haploid
KL81	A	C17	Long	g : g : t	BsmI	EcoRI	c : g : t : t : c		a : g : g : a		0	Haploid
KL01	B	STC6							a : g : g : a	t : g	0	Haploid
KL03	B								a : g : g : a	t : g	0	Haploid
KL04	A	C16A.4			EcoRI/BsmI				a/g : g/a : g/a : a/g	c/t : t/g	3	Diploid
KL05	A	C16B.4	Short		BsmI	EcoRI	c : g : t : t : c	a : c		c : t	0	Haploid
KL06	A		Long								0	Haploid
KL08	A	C16	Long	a : a : c	EcoRI	EcoRI	c : g : t : t : c	g : g		t : g	0	Haploid
KL13	A	C16	Long			AvaII					0	Haploid
KL17	A	C18	Short								0	Haploid
KL21	A	C16B.1	Short/Long	a/g : a/g : c/t	BsmI	EcoRI/AvaII	c/t : g/a : t/c : t/c : c/t	a/g : c/g		c/t : t/g	6	Diploid
KL22	A	C16B.3	Short	a : a : c	EcoRI	AvaII	t : a : c : c : t	g : g		c : t	0	Haploid
KL26	A	C16A.4	Short/Long	a/g : a/g : c/t	BsmI	EcoRI/AvaII	c/t : g/a : t/c : t/c : c/t	a/g : c/g		c/t : t/g	6	Diploid
KL27	A	C16A	Short	g : g : t	BsmI	AvaII	t : a : c : c : t	a : c		t : g	0	Haploid
KL28	A	C17A	Short/Long	a/g : a/g : c/t	BsmI	EcoRI/AvaII	t/c : a/g : t/c : t/c : c/t	a/g : c/g	a/g : g/a : g/a : a/g	t/c : g/t	0	Diploid
KL29	A	C16A.4	Short		EcoRI	EcoRI					0	Haploid
KL30	A	C16A.4	Short	a : a : c			t : a : c : c : t	a : c		t : g	0	Haploid
KL31	A	C16	Short		BsmI	EcoRI					0	Haploid
SM01	A	C18	Long		BsmI	EcoRI					0	Haploid
SM03	B	STC6.2	Long		EcoRI	AvaII			g : a : a : g	t : g	0	Haploid
SM05	B	STC6	Long			AvaII			g : a : a : g	c : t	0	Haploid
SM06	B	STC6							g : a : a : g	t : g	0	Haploid
SM07	A	C16.2.1	Long		BsmI	EcoRI					0	Haploid
SM10	A	C1.1	Short		BsmI	AvaII					0	Haploid
SM11	A	C16.1	Short		BsmI	AvaII					0	Haploid
SM12	A	C17	Short			AvaII					0	Haploid
SM13	A	C16	Short		EcoRI	EcoRI					0	Haploid
SM14	A	C2	Short/Long	a/g : a/g : c/t	BsmI	EcoRI	c : g : t : t : c	a/g : c/g			3	Diploid
SM15	A	C1.3.3	Long		BsmI	AvaII					0	Haploid
SM18	A	C17	Long			AvaII					0	Haploid
SM51	A	C1.1	Short		EcoRI	EcoRI					0	Haploid
SM65	A	C16	Long		EcoRI	EcoRI			g : a : a : g	t : g	0	Haploid
SM67	A	C16B	Short/Long	a/g : a/g : c/t		AvaII	c/t : g/a : t/c : t/c : c/t	a/g : c/g		c/t : t/g	5	Haploid
SM70	A	C16+C17	Short/Long	a/g : a/g : c/t	BsmI	EcoRI/AvaII	c/t : g/a : t/c : t/c : c/t	a/g : c/g		c/t : t/g	6	Diploid
SM73	A	C16			EcoRI/BsmI				a/g : g/a : g/a : a/g	c/t : t/g	3	Diploid
SM74	B	STC6							a : g : g : a	c : t	0	Haploid
SM75	B	STC6K	Long		EcoRI	AvaII			g : a : a : g	c : t	0	Haploid
SM76	A	C16	Short		EcoRI	AvaII			a : g : g : a	c : t	0	Haploid
SM77	A	C17	Short	g : g : t		EcoRI	t : a : c : c : t	g : g		c : t	0	Haploid
SM80	A		Long	g : g : t	BsmI		c : g : t : t : c	g : g		t : g	0	Haploid
SM82	A	C1A	Long		BsmI	EcoRI					0	Haploid
SM83	A	C16A2		g : g : t			c : g : t : t : c	a : c	a : g : g : a	c : t	0	Haploid
SM87	A	C16A3	Long	a : a : c	BsmI	AvaII	c : g : t : t : c	a : c	a : g : g : a	c : t	0	Haploid
SM91	A	C1A	Long		EcoRI	AvaII					0	Haploid
SM93	A	C16B.4	Short/Long	a/g : a/g : c/t	BsmI	EcoRI/AvaII	c/t : g/a : t/c : t/c : c/t	a/g : c/g			5	Diploid
Trib1	A	WM, C1, C16	Long		BsmI	AvaII					0	Haploid
Trib2	A	WM, C1, C17	Short/Long	a/g : a/g : c/t	EcoRI	EcoRI/AvaII	c/t : g/a : t/c : t/c : c/t	a/g : c/g		c/t : t/g	6	Diploid
Trib3	A	WM, C1, C18	Short		BsmI	AvaII					0	Haploid
Trib4	A	WM, C1, C19	Short		BsmI	EcoRI					0	Haploid
Trib5	A	WM, C1, C20	Short/Long	a/g : a/g : c/t	EcoRI	EcoRI	c/t : g/a : t/c : t/c : c/t	a/g : c/g		c/t : t/g	5	Diploid
KL82	A	GCaMP (C16)	Long	a : a : c	BsmI	AvaII	t : g : t : c : t	g : g	a : g : g : a	c : t	0	Haploid
KL83	A	C16A8	Short/Long	a/g : a/g : c/t	BsmI	EcoRI/BsmI	t/c : a/g : t/c : t/c : c/t	a/g : c/g	a/g : g/a : g/a : a/g	t/c : g/t	7	Diploid
KL84	A	C16A8	Long	a : a : c	BsmI	EcoRI	t : a : c : c : t	g : g	g : a : a : g	c : t	0	Haploid
KL85	A	C16A8	Long	a : a : c	EcoRI	AvaII	c : g : t : t : c	g : g	g : a : a : g	t : g	0	Haploid
KL86	A	C16A8	Short/Long	a/g : a/g : c/t	EcoRI/BsmI	EcoRI/BsmI	t/c : a.g : t/c : t/c : c/t	a/g : c/g	a/g : g/a : g/a : a/g	t/c : g/t	8	Diploid
KL87	B	STC6		a : a : c	BsmI	AvaII	t : g : t : c : t	a : c	g : a : a : g	t : g	0	Haploid
