## Supplementary material for "Heterozygosity at a conserved candidate sex determination locus is associated with female development in the clonal raider ant (*Ooceraea biroi*)": File S2

### Sheet: LineA_SNPs_GATKfilt_RmFilt_NoHa
						Diploid Males without Chr4 LOH					Diploid Females																			Diploid Males with Chr4 LOH
CHROM	POS	REF	ALT	CopyPaster	Real?	KL04	KL63	KL86	SM14	SM93	C13-1	C13-2	C16B-3-1	C16B-4-2	C17	C18	C1A-1	C1A-2	C1B-1	C1B-2	C1old-1	C1old-2	C2	C21	C5	W06	W07	WM-1	WM-2	KL21	KL26	KL80	KL83	SM59	SM67	SM69	SM70	SM73	Trib2	Trib5	Gene_ID	Gene_Name
Chr1	2172679	C	T	Chr1:2172679	No	C/C	C/C	C/C	C/T	C/C	C/C	C/C	C/C	C/C	C/C	C/C	C/C	C/C	C/C	C/C	C/C	C/C	C/C	C/C	C/C	C/C	C/C	C/C	C/C	C/C	C/C	C/C	C/C	C/C	C/C	C/C	C/C	C/C	C/C	C/C
Chr1	2172680	A	G	Chr1:2172680	No	A/A	A/A	A/A	A/G	A/A	A/A	A/A	A/A	A/A	A/A	A/A	A/A	A/A	A/A	A/A	A/A	A/A	A/A	A/A	A/A	A/A	A/A	A/A	A/A	A/A	A/A	A/A	A/A	A/A	A/A	A/A	A/A	A/A	A/A	A/A
Chr1	2831127	C	T	Chr1:2831127	PointMutation	C/C	C/T	C/C	C/C	C/C	C/C	C/C	C/C	C/C	C/C	C/C	C/C	C/C	C/C	C/C	C/C	C/C	C/C	C/C	C/C	C/C	C/C	C/C	C/C	C/C	C/C	C/C	C/C	C/C	C/C	C/C	C/C	C/C	C/C	C/C
Chr1	3818315	C	G	Chr1:3818315	ProbLOH	G/G	C/G	C/G	C/G	C/G	C/C	C/C	C/G	C/G	C/G	C/G	C/C	C/C	C/C	C/C	C/C	C/C	C/G	C/C	C/G	C/G	C/G	C/C	C/C	C/G	C/G	C/G	C/G	C/G	C/G	C/G	C/G	C/G	C/C	C/C	LOC105280450	synembryn
Chr1	8124176	A	G	Chr1:8124176	PointMutation	A/A	A/G	A/A	A/A	A/A	A/A	A/A	A/A	A/A	A/A	A/A	A/A	A/A	A/A	A/A	A/A	A/A	A/A	A/A	A/A	A/A	A/A	A/A	A/A	A/A	A/A	A/A	A/A	A/A	A/A	A/A	A/A	A/A	A/A	A/A
Chr1	17352491	C	T	Chr1:17352491	PointMutation	C/C	C/C	C/T	C/C	C/C	C/C	C/C	C/C	C/C	C/C	C/C	C/C	C/C	C/C	C/C	C/C	C/C	C/C	C/C	C/C	C/C	C/C	C/C	C/C	C/C	C/C	C/C	C/C	C/C	C/C	C/C	C/C	C/C	C/C	C/C	LOC105274982	Krueppel homolog 1
Chr1	19025792	G	A	Chr1:19025792	ProbLOH	G/A	G/G	A/A	G/A	G/A	G/G	G/G	G/A	G/A	G/A	G/G	G/G	G/G	G/G	G/G	G/G	G/G	G/A	G/A	G/A	G/A	G/A	G/G	G/G	G/A	G/A	G/A	G/A	G/A	G/A	G/G	G/A	G/A	G/G	G/G	LOC105278003	myosin-VIIa
Chr1	24368822	C	A	Chr1:24368822	PointMutation	C/C	C/C	C/C	C/C	C/A	C/C	C/C	C/C	C/C	C/C	C/C	C/C	C/C	C/C	C/C	C/C	C/C	C/C	C/C	C/C	C/C	C/C	C/C	C/C	C/C	C/C	C/C	C/C	C/C	C/C	C/C	C/C	C/C	C/C	C/C	LOC105279368	SAM and SH3 domain-containing protein 1
Chr2	6042780	C	T	Chr2:6042780	No	C/T	C/T	T/T	C/T	C/T	C/T	C/T	C/T	C/T	C/T	C/T	C/T	C/T	C/T	C/T	C/T	C/T	C/T	C/T	C/T	C/T	C/T	C/T	C/T	C/T	C/T	C/T	C/T	C/T	C/T	C/T	C/T	C/T	C/T	C/T	LOC105275393	uncharacterized
Chr2	7413198	C	T	Chr2:7413198	ProbLOH	C/T	C/T	T/T	C/T	C/T	C/T	C/T	C/T	C/T	C/T	C/T	C/T	C/T	C/T	C/T	C/T	C/T	C/T	C/T	C/C	C/T	C/C	C/T	C/T	C/T	C/T	C/T	C/T	C/T	C/T	C/T	C/T	C/T	C/T	C/T	LOC105283369	homeobox protein B-H2
Chr2	7413434	G	C	Chr2:7413434	ProbLOH	G/C	G/G	C/C	G/C	G/C	G/C	G/C	G/C	G/C	G/C	G/G	G/C	G/C	G/C	G/C	G/C	G/C	G/C	G/C	G/G	G/C	G/C	G/C	G/C	G/C	G/C	G/C	G/C	G/C	G/C	G/G	G/C	G/C	G/C	G/C	LOC105283369	homeobox protein B-H2
Chr2	7415297	T	C	Chr2:7415297	ProbLOH	T/C	T/C	C/C	T/C	T/C	T/C	T/C	T/C	T/C	T/C	T/C	T/C	T/C	T/C	T/C	T/C	T/C	T/C	T/C	T/T	T/C	T/C	T/C	T/C	T/C	T/C	T/C	T/C	T/C	T/C	T/C	T/C	T/C	T/C	T/C	LOC105283369	homeobox protein B-H2
Chr2	7434134	C	T	Chr2:7434134	ProbLOH	C/T	C/T	T/T	C/T	C/T	C/T	C/T	C/T	C/T	C/T	C/T	C/T	C/T	C/T	C/T	C/T	C/T	C/T	C/T	C/C	C/T	C/T	C/T	C/T	C/T	C/T	C/T	C/T	C/T	C/T	C/T	C/T	C/T	C/T	C/T	LOC105283369	homeobox protein B-H2
Chr2	7445085	C	T	Chr2:7445085	ProbLOH	C/T	C/T	C/C	C/T	C/T	C/T	C/T	C/T	C/T	C/T	C/T	C/T	C/T	C/T	C/T	C/T	C/T	C/T	C/T	T/T	C/T	C/T	C/T	C/T	C/T	C/T	C/T	C/T	C/T	C/T	C/T	C/T	C/T	C/T	C/T
Chr2	7445108	A	G	Chr2:7445108	ProbLOH	A/G	A/G	A/A	A/G	A/G	A/G	A/G	A/G	A/G	A/G	A/G	A/G	A/G	A/G	A/G	A/G	A/G	A/G	A/G	G/G	A/G	A/G	A/G	A/G	A/G	A/G	A/G	A/G	A/G	A/G	A/G	A/G	A/G	A/G	A/G
Chr2	7485685	T	C	Chr2:7485685	ProbLOH	T/C	T/C	C/C	T/C	T/C	T/C	T/C	T/C	T/C	T/C	T/C	T/C	T/C	T/C	T/C	T/C	T/C	T/C	T/C	T/T	T/C	T/C	T/C	T/C	T/C	T/C	T/C	T/C	T/C	T/C	T/C	T/C	T/C	T/C	T/C
Chr2	7488973	A	G	Chr2:7488973	ProbLOH	A/G	A/G	G/G	A/G	A/G	A/G	A/G	A/G	A/G	A/G	A/G	A/G	A/G	A/G	A/G	A/G	A/G	A/G	A/G	A/A	A/G	A/G	A/G	A/G	A/G	A/G	A/G	A/G	A/G	A/G	A/G	A/G	A/G	A/G	A/G
Chr2	7492486	C	T	Chr2:7492486	ProbLOH	C/T	C/T	T/T	C/T	C/T	C/T	C/T	C/T	C/T	C/T	C/T	C/T	C/T	C/T	C/T	C/T	C/T	C/T	C/T	C/C	C/T	C/T	C/T	C/T	C/T	C/T	C/T	C/T	C/T	C/T	C/T	C/T	C/T	C/T	C/T	LOC105283368	probable ATP-dependent RNA helicase CG8611
Chr2	7493256	A	G	Chr2:7493256	ProbLOH	A/G	A/G	G/G	A/G	A/G	A/G	A/G	A/G	A/G	A/A	A/G	A/G	A/G	A/G	A/G	A/G	A/G	A/G	A/G	A/A	A/G	A/G	A/G	A/G	A/G	A/G	A/G	A/G	A/G	A/G	A/G	A/G	A/G	A/G	A/G	LOC105283368	probable ATP-dependent RNA helicase CG8611
Chr2	7507042	G	A	Chr2:7507042	ProbLOH	G/A	G/A	G/G	G/A	G/A	G/A	G/A	G/A	G/A	G/A	G/A	G/A	G/A	G/A	G/A	G/A	G/A	G/A	G/A	A/A	G/A	G/A	G/A	G/A	G/A	G/A	G/A	G/A	G/A	G/A	G/A	G/A	G/A	G/A	G/A	LOC105283368	probable ATP-dependent RNA helicase CG8611
Chr2	7637509	C	G	Chr2:7637509	ProbLOH	C/G	C/G	G/G	C/G	C/G	C/G	C/G	C/G	C/G	C/G	C/G	C/G	C/G	C/G	C/G	C/G	C/G	C/G	C/G	C/C	C/G	C/G	C/G	C/G	C/G	C/G	C/G	C/G	C/G	C/G	C/G	C/G	C/G	C/G	C/G
Chr2	7652537	T	C	Chr2:7652537	ProbLOH	T/C	T/C	T/T	T/C	T/C	T/C	T/C	T/C	T/C	T/C	T/C	T/C	T/C	T/C	T/C	T/C	T/C	T/C	T/C	C/C	T/C	T/C	T/C	T/C	T/C	T/C	T/C	T/C	T/C	T/C	T/C	T/C	T/C	T/C	T/C
Chr2	7657907	A	G	Chr2:7657907	ProbLOH	A/G	A/G	A/A	A/G	A/G	A/G	A/G	A/G	A/G	A/G	A/G	A/G	A/G	A/G	A/G	A/G	A/G	A/G	A/G	G/G	A/G	A/G	A/G	A/G	A/G	A/G	A/G	A/G	A/G	A/G	A/G	A/G	A/G	A/G	A/G
Chr2	7674164	A	G	Chr2:7674164	ProbLOH	A/G	A/G	A/A	A/G	A/G	A/G	A/G	A/G	A/G	A/G	A/G	A/G	A/G	A/G	A/G	A/G	A/G	A/G	A/G	G/G	A/G	A/G	A/G	A/G	A/G	A/G	A/G	A/G	A/G	A/G	A/G	A/G	A/G	A/G	A/G
Chr2	7725302	C	T	Chr2:7725302	ProbLOH	C/T	C/C	T/T	C/T	C/T	C/T	C/T	C/T	C/T	C/T	C/C	C/T	C/T	C/T	C/T	C/T	C/T	C/T	C/T	C/C	C/T	C/T	C/T	C/T	C/T	C/T	C/T	C/T	C/T	C/T	C/C	C/T	C/T	C/T	C/T
Chr2	7732131	T	C	Chr2:7732131	ProbLOH	T/C	T/C	C/C	T/C	T/C	T/C	T/C	T/C	T/C	T/C	T/C	T/C	T/C	T/C	T/C	T/C	T/C	T/C	T/C	T/T	T/C	T/C	T/C	T/C	T/C	T/C	T/C	T/C	T/C	T/C	T/C	T/C	T/C	T/C	T/C	LOC105276834	MDS1 and EVI1 complex locus protein
Chr2	7732133	G	A	Chr2:7732133	ProbLOH	G/A	G/A	A/A	G/A	G/A	G/A	G/A	G/A	G/A	G/A	G/A	G/A	G/A	G/A	G/A	G/A	G/A	G/A	G/A	G/G	G/A	G/A	G/A	G/A	G/A	G/A	G/A	G/A	G/A	G/A	G/A	G/A	G/A	G/A	G/A	LOC105276834	MDS1 and EVI1 complex locus protein
Chr2	7745109	G	A	Chr2:7745109	ProbLOH	G/A	G/A	A/A	G/A	G/A	G/A	G/A	G/A	G/A	G/A	G/A	G/A	G/A	G/A	G/A	G/A	G/A	G/A	G/A	G/G	G/A	G/A	G/A	G/A	G/A	G/A	G/A	G/A	G/A	G/A	G/A	G/A	G/A	G/A	G/A	LOC105276834	MDS1 and EVI1 complex locus protein
Chr2	7774075	C	T	Chr2:7774075	ProbLOH	C/T	C/T	T/T	C/T	C/T	C/T	C/T	C/T	C/T	C/T	C/T	C/T	C/T	C/T	C/T	C/T	C/T	C/T	C/T	C/C	C/T	C/T	C/T	C/T	C/T	C/T	C/T	C/T	C/T	C/T	C/T	C/T	C/T	C/C	C/T	LOC105276834	MDS1 and EVI1 complex locus protein
Chr2	7824979	C	T	Chr2:7824979	ProbLOH	C/T	C/T	T/T	C/T	C/T	C/T	C/T	C/T	C/T	C/T	C/T	C/T	C/T	C/T	C/T	C/T	C/T	C/T	C/T	C/C	C/T	C/T	C/T	C/T	C/T	C/T	C/T	C/T	C/T	C/T	C/T	C/T	C/T	C/T	C/T
Chr2	7831422	T	A	Chr2:7831422	ProbLOH	T/A	T/A	A/A	T/A	T/A	T/A	T/A	T/A	T/A	T/A	T/A	T/A	T/A	T/A	T/A	T/A	T/A	T/A	T/A	T/T	T/A	T/A	T/A	T/A	T/A	T/A	T/A	T/A	T/A	T/A	T/A	T/A	T/A	T/A	T/A
Chr2	7909050	C	T	Chr2:7909050	ProbLOH	C/T	C/T	T/T	C/T	C/T	C/T	C/T	C/T	C/T	C/T	C/T	C/T	C/T	C/T	C/T	C/T	C/T	C/T	C/T	C/C	C/T	C/T	C/T	C/T	C/T	C/T	C/T	C/T	C/T	C/T	C/T	C/T	C/T	C/T	C/T	LOC105276832	protein gustavus
Chr2	7911566	G	T	Chr2:7911566	ProbLOH	G/T	G/T	T/T	G/T	G/T	G/T	G/T	G/T	G/T	G/T	G/T	G/T	G/T	G/T	G/T	G/T	G/T	G/T	G/T	G/G	G/T	G/T	G/T	G/T	G/T	G/T	G/T	G/T	G/T	G/T	G/T	G/T	G/T	G/T	G/T	LOC105276832	protein gustavus
Chr2	7913943	A	G	Chr2:7913943	ProbLOH	A/G	A/G	G/G	A/G	A/G	A/G	A/G	A/G	A/G	A/G	A/G	A/G	A/G	A/G	A/G	A/G	A/G	A/G	A/G	A/A	A/G	A/G	A/G	A/G	A/G	A/G	A/G	A/G	A/G	A/G	A/G	A/G	A/G	A/G	A/G	LOC105276832	protein gustavus
Chr2	7915551	C	T	Chr2:7915551	ProbLOH	C/T	C/T	T/T	C/T	C/T	C/T	C/T	C/T	C/T	C/T	C/T	C/T	C/T	C/T	C/T	C/T	C/T	C/T	C/T	C/C	C/T	C/T	C/T	C/T	C/T	C/T	C/T	C/T	C/T	C/T	C/T	C/T	C/T	C/T	C/T	LOC105276832	protein gustavus
Chr2	7921763	A	G	Chr2:7921763	ProbLOH	A/G	A/G	G/G	A/G	A/G	A/G	A/G	A/G	A/G	A/G	A/G	A/G	A/G	A/G	A/G	A/G	A/G	A/G	A/G	A/A	A/G	A/G	A/G	A/G	A/G	A/G	A/G	A/G	A/G	A/G	A/G	A/G	A/G	A/G	A/G	LOC105276832	protein gustavus
Chr2	7921803	G	C	Chr2:7921803	ProbLOH	G/C	G/C	C/C	G/C	G/C	G/C	G/C	G/C	G/C	G/C	G/C	G/C	G/C	G/C	G/C	G/C	G/C	G/C	G/C	G/G	G/C	G/C	G/C	G/C	G/C	G/C	G/C	G/C	G/C	G/C	G/C	G/C	G/C	G/C	G/C	LOC105276832	protein gustavus
Chr2	7924154	A	G	Chr2:7924154	ProbLOH	A/G	A/G	G/G	A/G	A/G	A/A	A/A	A/G	A/G	A/G	A/G	A/A	A/A	A/A	A/A	A/A	A/A	A/G	A/G	A/A	A/G	A/G	A/A	A/A	A/G	A/G	A/G	A/G	A/G	A/G	A/G	A/G	A/G	A/A	A/A	LOC105276832	protein gustavus
Chr2	7935554	G	A	Chr2:7935554	ProbLOH	G/A	G/A	A/A	G/A	G/A	G/A	G/A	G/A	G/A	G/A	G/A	G/A	G/A	G/A	G/A	G/A	G/A	G/A	G/A	G/G	G/A	G/A	G/A	G/A	G/A	G/A	G/A	G/A	G/A	G/A	G/A	G/A	G/A	G/A	G/A	LOC105276832	protein gustavus
Chr2	7951185	A	G	Chr2:7951185	ProbLOH	A/G	A/G	A/A	A/G	A/G	A/G	A/G	A/G	A/G	A/G	A/G	A/G	A/G	A/G	A/G	A/G	A/G	A/G	A/G	G/G	A/G	A/G	A/G	A/G	A/G	A/G	A/G	A/G	A/G	A/G	A/G	A/G	A/G	A/G	A/G	LOC105276830,LOC105276832	uncharacterized, protein gustavus
Chr2	7952266	C	A	Chr2:7952266	ProbLOH	C/A	C/A	C/C	C/A	C/A	C/A	C/A	C/A	C/A	C/A	C/A	C/A	C/A	C/A	C/A	C/A	C/A	C/A	C/A	A/A	C/A	C/A	C/A	C/A	C/A	C/A	C/A	C/A	C/A	C/A	C/A	C/A	C/A	C/A	C/A	LOC105276832	protein gustavus
Chr2	7958269	C	T	Chr2:7958269	ProbLOH	C/T	C/T	T/T	C/T	C/T	C/T	C/T	C/T	C/T	C/T	C/T	C/T	C/T	C/T	C/T	C/T	C/T	C/T	C/C	C/C	C/T	C/T	C/T	C/T	C/T	C/T	C/T	C/T	C/T	C/T	C/T	C/T	C/T	C/T	C/T	LOC105276832,LOC105276831	protein gustavus, uncharacterized
Chr2	7958911	T	G	Chr2:7958911	ProbLOH	T/G	T/G	G/G	T/G	T/G	T/G	T/G	T/G	T/G	T/G	T/G	T/G	T/G	T/G	T/G	T/G	T/G	T/G	T/G	T/T	T/G	T/G	T/G	T/G	T/G	T/G	T/G	T/G	T/G	T/G	T/G	T/G	T/G	T/G	T/G	LOC105276832,LOC105276831	protein gustavus, uncharacterized
Chr2	7965886	A	G	Chr2:7965886	ProbLOH	A/G	A/G	G/G	A/G	A/G	A/G	A/G	A/G	A/G	A/G	A/G	A/G	A/G	A/G	A/G	A/G	A/G	A/G	A/G	A/A	A/G	A/G	A/G	A/G	A/G	A/G	A/G	A/G	A/G	A/G	A/G	A/G	A/G	A/G	A/G	LOC105276832	protein gustavus
Chr2	7974712	A	G	Chr2:7974712	ProbLOH	A/G	A/G	G/G	A/G	A/G	A/G	A/G	A/G	A/G	A/G	A/G	A/G	A/G	A/G	A/G	A/G	A/G	A/G	A/G	A/A	A/G	A/G	A/G	A/G	A/G	A/G	A/G	A/G	A/G	A/G	A/G	A/G	A/G	A/G	A/G	LOC105276832	protein gustavus
Chr2	7985179	A	G	Chr2:7985179	ProbLOH	A/G	A/G	G/G	A/G	A/G	A/G	A/G	A/G	A/G	A/G	A/G	A/G	A/G	A/G	A/G	A/G	A/G	A/G	A/G	A/A	A/G	A/G	A/G	A/G	A/G	A/G	A/G	A/G	A/G	A/G	A/G	A/G	A/G	A/G	A/G	LOC105276828	uncharacterized
Chr2	7999003	C	T	Chr2:7999003	ProbLOH	C/T	C/T	T/T	C/T	C/T	C/T	C/T	C/T	C/T	C/T	C/T	C/T	C/T	C/T	C/T	C/T	C/T	C/T	C/T	C/C	C/T	C/T	C/T	C/T	C/T	C/T	C/T	C/T	C/T	C/T	C/T	C/T	C/T	C/T	C/T	LOC105276827	serine/arginine repetitive matrix protein 1-like
Chr2	8006804	A	G	Chr2:8006804	ProbLOH	A/G	A/G	A/A	A/G	A/G	A/G	A/G	A/G	A/G	A/G	A/G	A/G	A/G	A/G	A/G	A/G	A/G	A/G	A/G	G/G	A/G	A/G	A/G	A/G	A/G	A/G	A/G	A/G	A/G	A/G	A/G	A/G	A/G	A/G	A/G
Chr2	8009335	A	T	Chr2:8009335	ProbLOH	A/T	A/T	A/A	A/T	A/T	A/T	A/T	A/T	A/T	A/T	A/T	A/T	A/T	A/T	A/T	A/T	A/T	A/T	A/T	T/T	A/T	A/T	A/T	A/T	A/T	A/T	A/T	A/T	A/T	A/T	A/T	A/T	A/T	A/T	A/T
Chr2	8022748	A	G	Chr2:8022748	ProbLOH	A/G	A/G	A/A	A/G	A/G	A/G	A/G	A/G	A/G	A/G	A/G	A/G	A/G	A/G	A/G	A/G	A/G	A/G	A/G	G/G	A/G	A/G	A/G	A/G	A/G	A/G	A/G	A/G	A/G	A/G	A/G	A/G	A/G	A/G	A/G
Chr2	8027795	A	G	Chr2:8027795	ProbLOH	A/G	A/G	A/A	A/G	A/G	A/G	A/G	A/G	A/G	A/G	A/G	A/G	A/G	A/G	A/G	A/G	A/G	A/G	A/G	G/G	A/G	A/G	A/G	A/G	A/G	A/G	A/G	A/G	A/G	A/G	A/G	A/G	A/G	A/G	A/G	LOC105276824	retinal homeobox protein Rx1
Chr2	8045516	T	C	Chr2:8045516	ProbLOH	T/C	T/C	T/T	T/C	T/C	T/C	T/C	T/C	T/C	T/C	T/C	T/C	T/C	T/C	T/C	T/C	T/C	T/C	T/C	C/C	T/C	T/C	T/C	T/C	T/C	T/C	T/C	T/C	T/C	T/C	T/C	T/C	T/C	T/C	T/C
Chr2	8046333	C	A	Chr2:8046333	ProbLOH	C/A	C/A	C/C	C/A	C/A	C/A	C/A	C/A	C/A	C/A	C/A	C/A	C/A	C/A	C/A	C/A	C/A	C/A	C/A	A/A	C/A	C/A	C/A	C/A	C/A	C/A	C/A	C/A	C/A	C/A	C/A	C/A	C/A	C/A	C/A
Chr2	8051457	A	C	Chr2:8051457	ProbLOH	A/C	A/C	A/A	A/C	A/C	A/C	A/C	A/C	A/C	A/C	A/C	A/C	A/C	A/C	A/C	A/C	A/C	A/C	A/C	C/C	A/C	A/C	A/C	A/C	A/C	A/C	A/C	A/C	A/C	A/C	A/C	A/C	A/C	A/C	A/C
Chr2	8070293	T	C	Chr2:8070293	ProbLOH	T/C	T/C	C/C	T/C	T/C	T/C	T/C	T/C	T/C	T/C	T/C	T/C	T/C	T/C	T/C	T/C	T/C	T/C	T/C	T/T	T/C	T/C	T/C	T/C	T/C	T/C	T/C	T/C	T/C	T/C	T/C	T/C	T/C	T/C	T/C
Chr2	8082629	C	G	Chr2:8082629	ProbLOH	C/G	C/G	C/C	C/G	C/G	C/G	C/G	C/G	C/G	C/G	C/G	C/G	C/G	C/G	C/G	C/G	C/G	C/G	C/G	G/G	C/G	C/G	C/G	C/G	C/G	C/G	C/G	C/G	C/G	C/G	C/G	C/G	C/G	C/G	C/G	LOC105276823	retina and anterior neural fold homeobox protein 2
Chr2	8130246	G	A	Chr2:8130246	ProbLOH	G/A	G/A	G/G	G/A	G/A	G/A	G/A	G/A	G/A	G/A	G/A	G/A	G/A	G/A	G/A	G/A	G/A	G/A	G/A	A/A	G/A	G/A	G/A	G/A	G/A	G/A	G/A	G/A	G/A	G/A	G/A	G/A	G/A	G/A	G/A
Chr2	8130247	G	A	Chr2:8130247	ProbLOH	G/A	G/A	G/G	G/A	G/A	G/A	G/A	G/A	G/A	G/A	G/A	G/A	G/A	G/A	G/A	G/A	G/A	G/A	G/A	A/A	G/A	G/A	G/A	G/A	G/A	G/A	G/A	G/A	G/A	G/A	G/A	G/A	G/A	G/A	G/A
Chr2	8133055	A	G	Chr2:8133055	ProbLOH	A/G	A/G	G/G	A/G	A/G	A/G	A/G	A/G	A/G	A/G	A/G	A/G	A/G	A/G	A/G	A/G	A/G	A/G	A/G	A/A	A/G	A/G	A/G	A/G	A/G	A/G	A/G	A/G	A/G	A/G	A/G	A/G	A/G	A/G	A/G
Chr2	8135807	T	A	Chr2:8135807	ProbLOH	T/A	T/A	A/A	T/A	T/A	T/A	T/A	T/A	T/A	T/A	T/A	T/A	T/A	T/A	T/A	T/A	T/A	T/A	T/A	T/T	T/A	T/A	T/A	T/A	T/A	T/A	T/A	T/A	T/A	T/A	T/A	T/A	T/A	T/A	T/A
Chr2	8145561	C	T	Chr2:8145561	ProbLOH	C/T	T/T	C/C	C/T	C/T	C/T	C/T	C/T	C/T	C/T	C/T	C/T	C/T	C/T	C/T	C/T	C/T	C/T	C/T	C/C	C/T	C/T	C/T	C/T	C/T	C/T	C/T	C/T	C/T	C/T	C/T	C/T	C/T	C/T	C/T	LOC105276822	kynurenine/alpha-aminoadipate aminotransferase, mitochondrial
Chr2	8169784	T	A	Chr2:8169784	ProbLOH	T/A	T/A	A/A	T/A	T/A	T/A	T/A	T/A	T/A	T/A	T/A	T/A	T/A	T/A	T/A	T/A	T/A	T/A	T/A	T/T	T/A	T/A	T/A	T/A	T/A	T/A	T/A	T/A	T/A	T/A	T/A	T/A	T/A	T/A	T/A
Chr2	8185306	C	T	Chr2:8185306	ProbLOH	C/T	C/T	T/T	C/T	C/T	C/T	C/T	C/T	C/T	C/T	C/T	C/T	C/C	C/T	C/C	C/C	C/C	C/T	C/T	C/C	C/T	C/T	C/T	C/T	C/T	C/T	C/T	C/T	C/T	C/T	C/T	C/T	C/T	C/T	C/C	LOC105276821	homeobox protein orthopedia
Chr2	8192406	G	T	Chr2:8192406	ProbLOH	G/T	G/T	T/T	G/T	G/T	G/T	G/T	G/T	G/T	G/T	G/T	G/T	G/T	G/T	G/T	G/T	G/T	G/T	G/T	G/G	G/T	G/T	G/T	G/T	G/T	G/T	G/T	G/T	G/T	G/T	G/T	G/T	G/T	G/T	G/T	LOC105276821	homeobox protein orthopedia
Chr2	8194457	T	C	Chr2:8194457	ProbLOH	T/C	T/C	C/C	T/C	T/C	T/C	T/C	T/C	T/C	T/C	T/C	T/C	T/C	T/C	T/C	T/C	T/C	T/C	T/C	T/T	T/C	T/C	T/C	T/C	T/C	T/C	T/C	T/C	T/C	T/C	T/C	T/C	T/C	T/C	T/C	LOC105276821	homeobox protein orthopedia
Chr2	8195595	C	T	Chr2:8195595	ProbLOH	C/T	C/T	T/T	C/T	C/T	C/T	C/T	C/T	C/T	C/T	C/T	C/T	C/T	C/T	C/T	C/T	C/T	C/T	C/T	C/C	C/T	C/T	C/T	C/T	C/T	C/T	C/T	C/T	C/T	C/T	C/T	C/T	C/T	C/T	C/T	LOC105276821	homeobox protein orthopedia
Chr2	8199253	G	A	Chr2:8199253	ProbLOH	G/A	G/A	A/A	G/A	G/A	G/A	G/A	G/A	G/A	G/A	G/A	G/A	G/A	G/A	G/A	G/A	G/A	G/A	G/A	G/G	G/A	G/A	G/A	G/A	G/A	G/A	G/A	G/A	G/A	G/A	G/A	G/A	G/A	G/A	G/A	LOC105276821	homeobox protein orthopedia
Chr2	8206181	G	A	Chr2:8206181	ProbLOH	G/A	G/G	A/A	G/A	G/A	G/A	G/A	G/A	G/A	G/A	G/G	G/A	G/A	G/A	G/A	G/A	G/A	G/A	G/A	G/G	G/A	G/A	G/A	G/A	G/A	G/A	G/A	G/A	G/A	G/A	G/G	G/A	G/A	G/A	G/A	LOC105276821	homeobox protein orthopedia
Chr2	8212607	T	C	Chr2:8212607	ProbLOH	T/C	T/C	T/T	T/C	T/C	T/C	T/C	T/C	T/C	T/C	T/C	T/C	T/C	T/C	T/C	T/C	T/C	T/C	T/C	C/C	T/C	T/C	T/C	T/C	T/C	T/C	T/C	T/C	T/C	T/C	T/C	T/C	T/C	T/C	T/C	LOC105276820	peptidyl-alpha-hydroxyglycine alpha-amidating lyase 1
Chr2	8213030	G	A	Chr2:8213030	ProbLOH	G/A	G/A	G/G	G/A	G/A	G/A	G/A	G/A	G/A	G/A	G/A	G/A	G/A	G/A	G/A	G/A	G/A	G/A	G/A	A/A	G/A	G/A	G/A	G/A	G/A	G/A	G/A	G/A	G/A	G/A	G/A	G/A	G/A	G/A	G/A	LOC105276820	peptidyl-alpha-hydroxyglycine alpha-amidating lyase 1
Chr2	8244201	T	C	Chr2:8244201	ProbLOH	T/C	T/C	T/T	T/C	T/C	T/C	T/C	T/C	T/C	T/C	T/C	T/C	T/C	T/C	T/C	T/C	T/C	T/C	T/C	C/C	T/C	T/C	T/C	T/C	T/C	T/C	T/C	T/C	T/C	T/C	T/C	T/C	T/C	T/C	T/C	LOC105276818	protein madd-4
Chr2	8273098	A	T	Chr2:8273098	ProbLOH	A/T	A/T	A/A	A/T	A/T	A/T	A/T	A/T	A/T	A/T	A/T	A/T	A/T	A/T	A/T	A/T	A/T	A/T	A/T	T/T	A/T	A/T	A/T	A/T	A/T	A/T	A/T	A/T	A/T	A/T	A/T	A/T	A/T	A/T	A/T	LOC105276818	protein madd-4
Chr2	8287104	A	G	Chr2:8287104	ProbLOH	A/G	A/G	A/A	A/G	A/G	A/G	A/G	A/G	A/G	A/G	A/G	A/G	A/G	A/G	A/G	A/G	A/G	A/G	A/G	G/G	A/G	A/G	A/G	A/G	A/G	A/G	A/G	A/G	A/G	A/G	A/G	A/G	A/G	A/G	A/G	LOC105276818	protein madd-4
Chr2	8382017	T	C	Chr2:8382017	ProbLOH	T/C	T/C	T/T	T/C	T/C	T/C	T/C	T/C	T/C	T/C	T/C	T/C	T/C	T/C	T/C	T/C	T/C	T/C	T/C	C/C	T/C	T/C	T/C	T/C	T/C	T/C	T/C	T/C	T/C	T/C	T/C	T/C	T/C	T/C	T/C	LOC105276818	protein madd-4
Chr2	8389304	C	T	Chr2:8389304	ProbLOH	C/T	C/T	C/C	C/T	C/T	C/T	C/T	C/T	C/T	C/T	C/T	C/T	C/T	C/T	C/T	C/T	C/T	C/T	C/T	T/T	C/T	C/T	C/T	C/T	C/T	C/T	C/T	C/T	C/T	C/T	C/T	C/T	C/T	C/T	C/T	LOC105276818	protein madd-4
Chr2	8389515	A	G	Chr2:8389515	ProbLOH	A/G	A/G	A/A	A/G	A/G	A/G	A/G	A/G	A/G	A/G	A/G	A/G	A/G	A/G	A/G	A/G	A/G	A/G	A/G	G/G	A/G	A/G	A/G	A/G	A/G	A/G	A/G	A/G	A/G	A/G	A/G	A/G	A/G	A/G	A/G	LOC105276818	protein madd-4
Chr2	8389546	T	G	Chr2:8389546	ProbLOH	T/G	T/G	T/T	T/G	T/G	T/G	T/G	T/G	T/G	T/G	T/G	T/G	T/G	T/G	T/G	T/G	T/G	T/G	T/G	G/G	T/G	T/G	T/G	T/G	T/G	T/G	T/G	T/G	T/G	T/G	T/G	T/G	T/G	T/G	T/G	LOC105276818	protein madd-4
Chr2	8395561	G	C	Chr2:8395561	ProbLOH	G/C	G/C	G/G	G/C	G/C	G/C	G/C	G/C	G/C	G/C	G/C	G/C	G/C	G/C	G/C	G/C	G/C	G/C	C/C	C/C	G/C	G/C	G/C	G/C	G/C	G/C	G/C	G/C	G/C	G/C	G/C	G/C	G/C	G/C	G/C	LOC105276818	protein madd-4
Chr2	8417141	A	G	Chr2:8417141	ProbLOH	A/G	A/G	G/G	A/G	A/G	A/G	A/G	A/G	A/G	A/G	A/G	A/G	A/G	A/G	A/G	A/G	A/G	A/G	A/G	A/A	A/G	A/G	A/G	A/G	A/G	A/G	A/G	A/G	A/G	A/G	A/G	A/G	A/G	A/G	A/G	LOC105276818	protein madd-4
Chr2	8461959	A	G	Chr2:8461959	ProbLOH	A/G	A/G	G/G	A/G	A/G	A/G	A/G	A/G	A/G	A/G	A/G	A/G	A/G	A/G	A/G	A/G	A/G	A/G	A/G	A/A	A/G	A/G	A/G	A/G	A/G	A/G	A/G	A/G	A/G	A/G	A/G	A/G	A/G	A/G	A/G
Chr2	8467393	A	G	Chr2:8467393	ProbLOH	A/G	A/G	G/G	A/G	A/G	A/G	A/G	A/G	A/G	A/G	A/G	A/G	A/G	A/G	A/G	A/G	A/G	A/G	A/G	A/A	A/G	A/G	A/G	A/G	A/G	A/G	A/G	A/G	A/G	A/G	A/G	A/G	A/G	A/G	A/G
Chr2	8472788	C	T	Chr2:8472788	ProbLOH	C/T	C/T	C/C	C/T	C/T	C/T	C/T	C/T	C/T	C/T	C/T	C/T	C/T	C/T	C/T	C/T	C/T	C/T	C/T	T/T	C/T	C/T	C/T	C/T	C/T	C/T	C/T	C/T	C/T	C/T	C/T	C/T	C/T	C/T	C/T	LOC105276813	lysine-rich arabinogalactan protein 19-like
Chr2	8474425	T	G	Chr2:8474425	ProbLOH	T/G	T/G	T/T	T/G	T/G	T/G	T/G	T/G	T/G	T/G	T/G	T/G	T/G	T/G	T/G	T/G	T/G	T/G	T/G	G/G	T/G	T/G	T/G	T/G	T/G	T/G	T/G	T/G	T/G	T/G	T/G	T/G	T/G	T/G	T/G
Chr2	8502669	G	A	Chr2:8502669	ProbLOH	G/A	G/A	G/G	G/A	G/A	G/A	G/A	G/A	G/A	G/A	G/A	G/A	G/A	G/A	G/A	G/A	G/A	G/A	G/A	A/A	G/A	G/A	G/A	G/A	G/A	G/A	G/A	G/A	G/A	G/A	G/A	G/A	G/A	G/A	G/A
Chr2	8505863	A	C	Chr2:8505863	ProbLOH	A/C	A/C	A/A	A/C	A/C	A/C	A/C	A/C	A/C	A/C	A/C	A/C	A/C	A/C	A/C	A/C	A/C	A/C	A/C	C/C	A/C	A/C	A/C	A/C	A/C	A/C	A/C	A/C	A/C	A/C	A/C	A/C	A/C	A/C	A/C
Chr2	8511773	T	C	Chr2:8511773	ProbLOH	T/C	T/C	T/T	T/C	T/C	T/C	T/C	T/C	T/C	T/C	T/C	T/C	T/C	T/C	T/C	T/C	T/C	T/C	T/C	C/C	T/C	T/C	T/C	T/C	T/C	T/C	T/C	T/C	T/C	T/C	T/C	T/C	T/C	T/C	T/C	LOC105276811	lachesin
Chr2	8511798	A	G	Chr2:8511798	ProbLOH	A/G	A/G	A/A	A/G	A/G	A/G	A/G	A/G	A/G	A/G	A/G	A/G	A/G	A/G	A/G	A/G	A/G	A/G	A/G	G/G	A/G	A/G	A/G	A/G	A/G	A/G	A/G	A/G	A/G	A/G	A/G	A/G	A/G	A/G	A/G	LOC105276811	lachesin
Chr2	8548765	T	A	Chr2:8548765	ProbLOH	T/A	T/A	A/A	T/A	T/A	T/A	T/A	T/A	T/A	T/A	T/A	T/A	T/A	T/A	T/A	T/A	T/A	T/A	T/A	T/T	T/A	T/A	T/A	T/A	T/A	T/A	T/A	T/A	T/A	T/A	T/A	T/A	T/A	T/A	T/A	LOC105276811	lachesin
Chr2	8548890	C	T	Chr2:8548890	ProbLOH	C/T	C/T	C/C	C/T	C/T	C/T	C/T	C/T	C/T	C/T	C/T	C/T	C/T	C/T	C/T	C/T	C/T	C/T	C/T	T/T	C/T	C/T	C/T	C/T	C/T	C/T	C/T	C/T	C/T	C/T	C/T	C/T	C/T	C/T	C/T	LOC105276811	lachesin
Chr2	8581106	C	A	Chr2:8581106	ProbLOH	C/A	C/A	A/A	C/A	C/A	C/A	C/A	C/A	C/A	C/A	C/A	C/A	C/A	C/A	C/A	C/A	C/A	C/A	C/A	C/C	C/A	C/A	C/A	C/A	C/A	C/A	C/A	C/A	C/A	C/A	C/A	C/A	C/A	C/A	C/A	LOC105276811	lachesin
Chr2	8603285	C	T	Chr2:8603285	ProbLOH	C/T	C/T	T/T	C/T	C/T	C/T	C/T	C/T	C/T	C/T	C/T	C/T	C/T	C/T	C/T	C/T	C/T	C/T	C/T	C/C	C/T	C/T	C/T	C/T	C/T	C/T	C/T	C/T	C/T	C/T	C/T	C/T	C/T	C/T	C/T	LOC105276811	lachesin
Chr2	8604284	G	A	Chr2:8604284	ProbLOH	G/A	G/A	A/A	G/A	G/A	G/A	G/A	G/A	G/A	G/A	G/A	G/A	G/A	G/A	G/A	G/A	G/A	G/A	G/A	G/G	G/A	G/A	G/A	G/A	G/A	G/A	G/A	G/A	G/A	G/A	G/A	G/A	G/A	G/A	G/A	LOC105276811	lachesin
Chr2	8627053	G	A	Chr2:8627053	ProbLOH	G/A	G/A	A/A	G/A	G/A	G/A	G/A	G/A	G/A	G/A	G/A	G/A	G/A	G/A	G/A	G/A	G/A	G/A	G/A	G/G	G/A	G/A	G/A	G/A	G/A	G/A	G/A	G/A	G/A	G/A	G/A	G/A	G/A	G/A	G/A	LOC105276811	lachesin
Chr2	8664994	A	G	Chr2:8664994	ProbLOH	A/G	A/G	G/G	A/G	A/G	A/G	A/G	A/G	A/G	A/G	A/G	A/G	A/G	A/G	A/G	A/G	A/G	A/G	A/G	A/A	A/G	A/G	A/G	A/G	A/G	A/G	A/G	A/G	A/G	A/G	A/G	A/G	A/G	A/G	A/G	LOC105276811	lachesin
Chr2	8679288	G	A	Chr2:8679288	ProbLOH	G/A	G/A	A/A	G/A	G/A	G/A	G/A	G/A	G/A	G/A	G/A	G/A	G/A	G/A	G/A	G/A	G/A	G/A	G/A	G/G	G/A	G/A	G/A	G/A	G/A	G/A	G/A	G/A	G/A	G/A	G/A	G/A	G/A	G/A	G/A	LOC105276811	lachesin
Chr2	8682215	A	G	Chr2:8682215	ProbLOH	A/G	A/G	A/A	A/G	A/G	A/G	A/G	A/G	A/G	A/G	A/G	A/G	A/G	A/G	A/G	A/G	A/G	A/G	A/G	G/G	A/G	A/G	A/G	A/G	A/G	A/G	A/G	A/G	A/G	A/G	A/G	A/G	A/G	A/G	A/G	LOC105276811	lachesin
Chr2	8727840	C	G	Chr2:8727840	ProbLOH	C/G	C/G	G/G	C/G	C/G	C/G	C/G	C/G	C/G	C/G	C/G	C/G	C/G	C/G	C/G	C/G	C/G	C/G	C/G	C/C	C/G	C/G	C/G	C/G	C/G	C/G	C/G	C/G	C/G	C/G	C/G	C/G	C/G	C/G	C/G	LOC105276811	lachesin
Chr2	8729847	C	T	Chr2:8729847	ProbLOH	C/T	C/T	T/T	C/T	C/T	C/T	C/T	C/T	C/T	C/T	C/T	C/T	C/T	C/T	C/T	C/T	C/T	C/T	C/T	C/C	C/T	C/T	C/T	C/T	C/T	C/T	C/T	C/T	C/T	C/T	C/T	C/T	C/T	C/T	C/T	LOC105276811	lachesin
Chr2	8731249	G	A	Chr2:8731249	ProbLOH	G/A	G/A	A/A	G/A	G/A	G/A	G/A	G/A	G/A	G/A	G/A	G/A	G/A	G/A	G/A	G/A	G/A	G/A	G/A	G/G	G/A	G/A	G/A	G/A	G/A	G/A	G/A	G/A	G/A	G/A	G/A	G/A	G/A	G/A	G/A	LOC105276811	lachesin
Chr2	8768111	A	G	Chr2:8768111	ProbLOH	A/G	A/G	G/G	A/G	A/G	A/G	A/G	A/G	A/G	A/G	A/G	A/G	A/G	A/G	A/G	A/G	A/G	A/G	A/G	A/A	A/G	A/G	A/G	A/G	A/G	A/G	A/G	A/G	A/G	A/G	A/G	A/G	A/G	A/G	A/G	LOC105276811	lachesin
Chr2	8805056	C	T	Chr2:8805056	ProbLOH	C/T	C/T	T/T	C/T	C/T	C/T	C/T	C/T	C/T	C/T	C/T	C/T	C/T	C/C	C/T	C/T	C/T	C/T	C/T	C/C	C/T	C/T	C/T	C/T	C/T	C/T	C/T	C/T	C/T	C/T	C/T	C/T	C/T	C/T	C/T
Chr2	8816082	T	C	Chr2:8816082	ProbLOH	T/C	T/C	C/C	T/C	T/C	T/C	T/C	T/C	T/C	T/C	T/C	T/C	T/C	T/C	T/C	T/C	T/C	T/C	T/C	T/T	T/C	T/C	T/C	T/C	T/C	T/C	T/C	T/C	T/C	T/C	T/C	T/C	T/C	T/C	T/C	LOC105276809	UDP-glucuronosyltransferase 2B23
Chr2	8846642	T	G	Chr2:8846642	ProbLOH	T/G	T/G	G/G	T/G	T/G	T/G	T/G	T/G	T/G	T/G	T/G	T/G	T/G	T/G	T/G	T/G	T/G	T/G	T/G	T/T	T/G	T/G	T/G	T/G	T/G	T/G	T/G	T/G	T/G	T/G	T/G	T/G	T/G	T/G	T/G	LOC105276804	RNA-binding protein 5
Chr2	8850604	G	A	Chr2:8850604	ProbLOH	G/A	G/A	A/A	G/A	G/A	G/A	G/A	G/A	G/A	G/A	G/A	G/A	G/A	G/A	G/A	G/A	G/A	G/A	G/A	G/G	G/A	G/A	G/A	G/A	G/A	G/A	G/A	G/A	G/A	G/A	G/A	G/A	G/A	G/A	G/A	LOC105276803	beta-1,4-N-acetylgalactosaminyltransferase bre-4
Chr2	8863012	T	C	Chr2:8863012	ProbLOH	T/C	T/C	C/C	T/C	T/C	T/C	T/C	T/C	T/C	T/C	T/C	T/C	T/C	T/C	T/C	T/C	T/C	T/C	T/C	T/T	T/C	T/C	T/C	T/C	T/C	T/C	T/C	T/C	T/C	T/C	T/C	T/C	T/C	T/C	T/C	LOC105276799	KICSTOR complex protein SZT2
Chr2	8863320	C	G	Chr2:8863320	ProbLOH	C/G	C/G	G/G	C/G	C/G	C/G	C/G	C/G	C/G	C/G	C/G	C/G	C/G	C/G	C/G	C/G	C/G	C/G	C/G	C/C	C/G	C/G	C/G	C/G	C/G	C/G	C/G	C/G	C/G	C/G	C/G	C/G	C/G	C/G	C/G	LOC105276799	KICSTOR complex protein SZT2
Chr2	8880163	G	A	Chr2:8880163	ProbLOH	G/A	G/A	G/G	G/A	G/A	G/A	G/A	G/A	G/A	G/A	G/A	G/A	G/A	G/A	G/A	G/A	G/A	G/A	G/A	A/A	G/A	G/A	G/A	G/A	G/A	G/A	G/A	G/A	G/A	G/A	G/A	G/A	G/A	G/A	G/A	LOC105276799	KICSTOR complex protein SZT2
Chr2	8888051	G	T	Chr2:8888051	ProbLOH	G/T	G/T	G/G	G/T	G/T	G/T	G/T	G/T	G/T	G/T	G/T	G/T	G/T	G/T	G/T	G/T	G/T	G/T	G/T	T/T	G/T	G/T	G/T	G/T	G/T	G/T	G/T	G/T	G/T	G/T	G/T	G/T	G/T	G/T	G/T	LOC105276800	E3 ubiquitin-protein ligase HUWE1
Chr2	8915403	G	A	Chr2:8915403	ProbLOH	G/A	G/A	G/G	G/A	G/A	G/A	G/A	G/A	G/A	G/A	G/A	G/A	G/A	G/A	G/A	G/A	G/A	G/A	G/A	A/A	G/A	G/A	G/A	G/A	G/A	G/A	G/A	G/A	G/A	G/A	G/A	G/A	G/A	G/A	G/A	LOC105276792	uncharacterized
Chr2	8985593	C	T	Chr2:8985593	ProbLOH	C/T	C/T	T/T	C/T	C/T	C/T	C/T	C/T	C/T	C/T	C/T	C/T	C/T	C/T	C/T	C/T	C/T	C/T	C/T	C/C	C/T	C/T	C/T	C/T	C/T	C/T	C/T	C/T	C/T	C/T	C/T	C/T	C/T	C/T	C/T	LOC105276786	uncharacterized
Chr2	9002920	C	T	Chr2:9002920	ProbLOH	C/T	C/T	T/T	C/T	C/T	C/T	C/T	C/T	C/T	C/T	C/T	C/T	C/C	C/T	C/T	C/T	C/T	C/T	C/T	C/C	C/T	C/T	C/T	C/T	C/T	C/T	C/T	C/T	C/T	C/T	C/T	C/T	C/T	C/T	C/T	LOC105276785	uncharacterized
Chr2	9004003	T	C	Chr2:9004003	ProbLOH	T/C	T/C	C/C	T/C	T/C	T/C	T/C	T/C	T/C	T/C	T/C	T/C	T/C	T/C	T/C	T/C	T/C	T/C	T/C	T/T	T/C	T/C	T/C	T/C	T/C	T/C	T/C	T/C	T/C	T/C	T/C	T/C	T/C	T/C	T/C	LOC105276785	uncharacterized
Chr2	9005638	G	C	Chr2:9005638	ProbLOH	G/C	G/C	C/C	G/C	G/C	G/C	G/C	G/C	G/C	G/C	G/C	G/C	G/C	G/C	G/C	G/C	G/C	G/C	G/C	G/G	G/C	G/C	G/C	G/C	G/C	G/C	G/C	G/C	G/C	G/C	G/C	G/C	G/C	G/C	G/C	LOC105276785	uncharacterized
Chr2	9014192	T	C	Chr2:9014192	ProbLOH	T/C	T/C	T/T	T/C	T/C	T/C	T/C	T/C	T/C	T/C	T/C	T/C	T/C	T/C	T/C	T/C	T/C	T/C	T/C	C/C	T/C	T/C	T/C	T/C	T/C	T/C	T/C	T/C	T/C	T/C	T/C	T/C	T/C	T/C	T/C	LOC105276785	uncharacterized
Chr2	9021781	A	G	Chr2:9021781	ProbLOH	A/G	A/G	A/A	A/G	A/G	A/G	A/G	A/G	A/G	A/G	A/G	A/G	A/G	A/G	A/G	A/G	A/G	A/G	A/G	G/G	A/G	A/G	A/G	A/G	A/G	A/G	A/G	A/G	A/G	A/G	A/G	A/G	A/G	A/G	A/G	LOC105276785	uncharacterized
Chr2	9041763	C	T	Chr2:9041763	ProbLOH	C/T	C/T	C/C	T/T	C/T	C/T	C/T	C/T	C/T	C/T	C/T	C/T	C/T	C/T	C/T	C/T	C/T	T/T	C/T	T/T	C/T	C/T	C/T	C/T	C/T	C/T	C/T	C/T	C/T	C/T	C/T	C/T	C/T	C/T	C/T
Chr2	9124936	C	T	Chr2:9124936	ProbLOH	C/T	C/T	T/T	C/T	C/T	C/T	C/T	C/T	C/T	C/T	C/T	C/T	C/T	C/T	C/T	C/T	C/T	C/T	C/T	C/C	C/T	C/T	C/T	C/T	C/T	C/T	C/T	C/T	C/T	C/T	C/T	C/T	C/T	C/C	C/T	LOC105279190	protein diaphanous
Chr2	9138254	T	C	Chr2:9138254	ProbLOH	T/C	T/C	T/T	T/C	T/C	T/C	T/C	T/C	T/C	T/C	T/C	T/C	T/C	T/C	T/C	T/C	T/C	T/C	T/C	C/C	T/C	T/C	T/C	T/C	T/C	T/C	T/C	T/C	T/C	T/C	T/C	T/C	T/C	T/C	T/C	LOC105278962	ras-related protein Rab-2
Chr2	9198260	C	T	Chr2:9198260	ProbLOH	C/T	C/T	C/C	C/T	C/T	C/T	C/T	C/T	C/T	C/T	C/T	C/T	C/T	C/T	C/T	C/T	C/T	C/T	C/T	T/T	C/T	C/T	C/T	C/T	C/T	C/T	C/T	C/T	C/T	C/T	C/T	C/T	C/T	C/T	C/T	LOC105282466	zwei Ig domain protein zig-8
Chr2	9202512	C	G	Chr2:9202512	ProbLOH	C/G	C/G	C/C	C/G	C/G	C/G	C/G	C/G	C/G	C/G	C/G	C/G	C/G	C/G	C/G	C/G	C/G	C/G	C/G	G/G	C/G	C/G	C/G	C/G	C/G	C/G	C/G	C/G	C/G	C/G	C/G	C/G	C/G	C/G	C/G	LOC105282466	zwei Ig domain protein zig-8
Chr2	9202513	T	G	Chr2:9202513	ProbLOH	T/G	T/G	T/T	T/G	T/G	T/G	T/G	T/G	T/G	T/G	T/G	T/G	T/G	T/G	T/G	T/G	T/G	T/G	T/G	G/G	T/G	T/G	T/G	T/G	T/G	T/G	T/G	T/G	T/G	T/G	T/G	T/G	T/G	T/G	T/G	LOC105282466	zwei Ig domain protein zig-8
Chr2	9205698	T	C	Chr2:9205698	ProbLOH	T/C	T/C	T/T	T/C	T/C	T/C	T/C	T/C	T/C	T/C	T/C	T/C	T/C	T/C	T/C	T/C	T/C	T/C	T/C	C/C	T/C	T/C	T/C	T/C	T/C	T/C	T/C	T/C	T/C	T/C	T/C	T/C	T/C	T/C	T/C	LOC105282466	zwei Ig domain protein zig-8
Chr2	9252068	A	G	Chr2:9252068	ProbLOH	A/G	A/G	G/G	A/G	A/G	A/G	A/G	A/G	A/G	A/G	A/G	A/G	A/G	A/G	A/G	A/G	A/G	A/G	A/G	A/A	A/G	A/G	A/G	A/G	A/G	A/G	A/G	A/G	A/G	A/G	A/G	A/G	A/G	A/G	A/G	LOC105282466	zwei Ig domain protein zig-8
Chr2	9253662	C	G	Chr2:9253662	ProbLOH	C/G	C/G	G/G	C/G	C/G	C/G	C/G	C/G	C/G	C/G	C/G	C/G	C/G	C/G	C/G	C/G	C/G	C/G	C/G	C/C	C/G	C/G	C/G	C/G	C/G	C/G	C/G	C/G	C/G	C/G	C/G	C/G	C/G	C/G	C/G	LOC105282466	zwei Ig domain protein zig-8
Chr2	9255924	T	A	Chr2:9255924	ProbLOH	T/A	T/A	A/A	T/A	T/A	T/A	T/A	T/A	T/A	T/A	T/A	T/A	T/A	T/A	T/A	T/A	T/A	T/A	T/A	T/T	T/A	T/A	T/A	T/A	T/A	T/A	T/A	T/A	T/A	T/A	T/A	T/A	T/A	T/A	T/A	LOC105282466	zwei Ig domain protein zig-8
Chr2	9260653	G	C	Chr2:9260653	ProbLOH	G/C	G/C	G/G	G/C	G/C	G/C	G/C	G/C	G/C	G/C	G/C	G/C	G/C	G/C	G/C	G/C	G/C	G/C	G/C	C/C	G/C	G/C	G/C	G/C	G/C	G/C	G/C	G/C	G/C	G/C	G/C	G/C	G/C	G/C	G/C	LOC105282466	zwei Ig domain protein zig-8
Chr2	9275690	G	A	Chr2:9275690	ProbLOH	G/A	G/A	G/G	G/A	G/A	G/A	G/A	G/A	G/A	G/A	G/A	G/A	G/A	G/A	G/A	G/A	G/A	G/A	G/A	A/A	G/A	G/A	G/A	G/A	G/A	G/A	G/A	G/A	G/A	G/A	G/A	G/A	G/A	G/A	G/A	LOC105282466	zwei Ig domain protein zig-8
Chr2	9280717	G	A	Chr2:9280717	ProbLOH	G/A	G/A	G/G	G/A	G/A	G/A	G/A	G/A	G/A	G/A	G/A	G/A	G/A	G/A	G/A	G/A	G/A	G/A	G/A	A/A	G/A	G/A	G/A	G/A	G/A	G/A	G/A	G/A	G/A	G/A	G/A	G/A	G/A	G/A	G/A	LOC105282466	zwei Ig domain protein zig-8
Chr2	9324243	A	G	Chr2:9324243	ProbLOH	A/G	A/G	G/G	A/G	A/G	A/G	A/G	A/G	A/G	A/G	A/G	A/G	A/G	A/G	A/G	A/G	A/G	A/G	A/G	A/A	A/G	A/G	A/G	A/G	A/G	A/G	A/G	A/G	A/G	A/G	A/G	A/G	A/G	A/G	A/G	LOC105282466	zwei Ig domain protein zig-8
Chr2	9356994	G	A	Chr2:9356994	ProbLOH	G/A	G/A	A/A	G/A	G/A	G/A	G/A	G/A	G/A	G/A	G/A	G/A	G/A	G/A	G/A	G/A	G/A	G/A	G/A	G/G	G/A	G/A	G/A	G/A	G/A	G/A	G/A	G/A	G/A	G/A	G/A	G/A	G/A	G/A	G/A	LOC105282466	zwei Ig domain protein zig-8
Chr2	9363752	A	G	Chr2:9363752	ProbLOH	A/G	A/G	A/A	A/G	A/G	A/G	A/G	A/G	A/G	A/G	A/G	A/G	A/G	A/G	A/G	A/G	A/G	A/G	A/G	G/G	A/G	A/G	A/G	A/G	A/G	A/G	A/G	A/G	A/G	A/G	A/G	A/G	A/G	A/G	A/G	LOC105282466	zwei Ig domain protein zig-8
Chr2	9364894	A	G	Chr2:9364894	ProbLOH	A/G	A/G	A/A	A/G	A/G	A/G	A/G	A/G	A/G	A/G	A/G	A/G	A/G	A/G	A/G	A/G	A/G	A/G	A/G	G/G	A/G	A/G	A/G	A/G	A/G	A/G	A/G	A/G	A/G	A/G	A/G	A/G	A/G	A/G	A/G	LOC105282466	zwei Ig domain protein zig-8
Chr2	9413177	T	C	Chr2:9413177	ProbLOH	T/C	T/C	T/T	T/C	T/C	T/C	T/C	T/C	T/C	T/C	T/C	C/C	T/C	C/C	T/C	T/C	T/C	T/C	T/C	C/C	T/C	T/C	T/C	T/C	T/C	T/C	T/C	T/C	T/C	T/C	T/C	T/C	T/C	T/C	T/C	LOC105282466	zwei Ig domain protein zig-8
Chr2	9554849	A	G	Chr2:9554849	ProbLOH	A/G	A/G	G/G	A/G	A/G	A/G	A/G	A/G	A/G	A/G	A/G	A/A	A/G	A/A	A/G	A/G	A/G	A/G	A/G	A/A	A/G	A/G	A/G	A/G	A/G	A/G	A/G	A/G	A/G	A/G	A/G	A/G	A/G	A/G	A/G	LOC105282464,LOC105282463	hemicentin-2, uncharacterized
Chr2	9624223	A	G	Chr2:9624223	ProbLOH	A/G	A/G	G/G	A/G	A/G	A/A	A/A	A/G	A/G	A/G	A/G	A/A	A/A	A/A	A/A	A/A	A/A	A/G	A/G	A/A	A/G	A/G	A/A	A/A	A/G	A/G	A/G	A/G	A/G	A/G	A/G	A/G	A/G	A/A	A/A	LOC105282464,LOC105282463	hemicentin-2, uncharacterized
Chr2	9625015	G	A	Chr2:9625015	ProbLOH	G/A	G/A	G/G	G/A	G/A	G/A	G/A	G/A	G/A	G/A	G/A	A/A	G/A	A/A	G/A	G/A	G/A	G/A	G/A	A/A	G/A	G/A	G/A	G/A	G/A	G/A	G/A	G/A	G/A	G/A	G/A	G/A	G/A	G/A	G/A	LOC105282464,LOC105282463	hemicentin-2, uncharacterized
Chr2	9629925	C	G	Chr2:9629925	ProbLOH	C/G	C/G	C/C	C/G	C/G	C/G	C/G	C/G	C/G	C/G	C/G	G/G	C/G	G/G	C/G	C/G	C/G	C/G	C/G	G/G	C/G	C/G	C/G	C/G	C/G	C/G	C/G	C/G	C/G	C/G	C/G	C/G	C/G	C/G	C/G	LOC105282464,LOC105282463	hemicentin-2, uncharacterized
Chr2	9634686	A	C	Chr2:9634686	ProbLOH	A/C	A/C	A/A	A/C	A/C	A/C	A/C	A/C	A/C	A/C	A/C	C/C	A/C	C/C	A/C	A/C	A/C	A/C	A/C	C/C	A/C	A/C	A/C	A/C	A/C	A/C	A/C	A/C	A/C	A/C	A/C	A/C	A/C	A/C	A/C	LOC105282464,LOC105282463	hemicentin-2, uncharacterized
Chr2	9666936	C	T	Chr2:9666936	ProbLOH	C/T	C/T	C/C	C/T	C/T	C/T	C/T	C/T	C/T	C/T	C/T	T/T	C/T	T/T	C/T	C/T	C/T	C/T	C/T	T/T	C/T	C/T	C/T	C/T	C/T	C/T	C/T	C/T	C/T	C/T	C/T	C/T	C/T	C/T	C/T	LOC105282464,LOC105282463	hemicentin-2, uncharacterized
Chr2	9692566	G	A	Chr2:9692566	ProbLOH	G/A	G/A	G/G	G/A	G/A	G/A	G/A	G/A	G/A	G/A	G/A	A/A	G/A	A/A	G/A	G/A	G/A	G/A	G/A	A/A	G/A	G/A	G/A	G/A	G/A	G/A	G/A	G/A	G/A	G/A	G/A	G/A	G/A	G/A	G/A	LOC105282464,LOC105282463	hemicentin-2, uncharacterized
Chr2	9696244	G	A	Chr2:9696244	ProbLOH	G/A	G/A	G/G	G/A	G/A	G/A	G/A	G/A	G/A	G/A	G/A	A/A	G/A	A/A	G/A	G/A	G/A	G/A	G/A	A/A	G/A	G/A	G/A	G/A	G/A	G/A	G/A	G/A	G/A	G/A	G/A	G/A	G/A	G/A	G/A	LOC105282464,LOC105282463	hemicentin-2, uncharacterized
Chr2	9696896	G	A	Chr2:9696896	ProbLOH	G/A	G/A	G/G	G/A	G/A	G/A	G/A	G/A	G/A	G/A	G/A	A/A	G/A	A/A	G/A	G/A	G/A	G/A	G/A	A/A	G/A	G/A	G/A	G/A	G/A	G/A	G/A	G/A	G/A	G/A	G/A	G/A	G/A	G/A	G/A	LOC105282464,LOC105282463	hemicentin-2, uncharacterized
Chr2	9697398	T	C	Chr2:9697398	ProbLOH	T/C	T/C	T/T	T/C	T/C	T/C	T/C	T/C	T/C	T/C	T/C	C/C	T/C	C/C	T/C	T/C	T/C	T/C	T/C	C/C	T/C	T/C	T/C	T/C	T/C	T/C	T/C	T/C	T/C	T/C	T/C	T/C	T/C	T/C	T/C	LOC105282464,LOC105282463	hemicentin-2, uncharacterized
Chr2	9698442	T	G	Chr2:9698442	ProbLOH	T/G	T/G	T/T	T/G	T/G	T/G	T/G	T/G	T/G	T/G	T/G	G/G	T/G	G/G	T/G	T/G	T/G	T/G	T/G	G/G	T/G	T/G	T/G	T/G	T/G	T/G	T/G	T/G	T/G	T/G	T/G	T/G	T/G	T/G	T/G	LOC105282464,LOC105282463	hemicentin-2, uncharacterized
Chr2	9698474	T	C	Chr2:9698474	ProbLOH	T/C	T/C	T/T	T/C	T/C	T/C	T/C	T/C	T/C	T/C	T/C	C/C	T/C	C/C	T/C	T/C	T/C	T/C	T/C	C/C	T/C	T/C	T/C	T/C	T/C	T/C	T/C	T/C	T/C	T/C	T/C	T/C	T/C	T/C	T/C	LOC105282464,LOC105282463	hemicentin-2, uncharacterized
Chr2	9698630	A	G	Chr2:9698630	ProbLOH	A/G	A/G	A/A	A/G	A/G	A/G	A/G	A/G	A/G	A/G	A/G	G/G	A/G	G/G	A/G	A/G	A/G	A/G	A/G	G/G	A/G	A/G	A/G	A/G	A/G	A/G	A/G	A/G	A/G	A/G	A/G	A/G	A/G	A/G	A/G	LOC105282464,LOC105282463	hemicentin-2, uncharacterized
Chr2	9820705	G	T	Chr2:9820705	ProbLOH	G/T	G/T	G/G	G/T	G/T	G/T	G/T	G/T	G/T	G/T	G/T	T/T	G/T	T/T	G/T	G/T	G/T	G/T	G/T	T/T	G/T	G/T	G/T	G/T	G/T	G/T	G/T	G/T	G/T	G/T	G/T	G/T	G/T	G/T	G/T
Chr2	9823079	T	C	Chr2:9823079	ProbLOH	T/C	T/C	C/C	T/C	T/C	T/C	T/C	T/C	T/C	T/C	T/C	T/T	T/C	T/T	T/C	T/C	T/C	T/C	T/C	T/T	T/C	T/C	T/C	T/C	T/C	T/C	T/C	T/C	T/C	T/C	T/C	T/C	T/C	T/C	T/C
Chr2	9855719	T	C	Chr2:9855719	ProbLOH	T/C	T/C	C/C	T/C	T/C	T/C	T/C	T/C	T/C	T/C	T/C	T/T	T/C	T/T	T/C	T/C	T/C	T/C	T/C	T/T	T/C	T/C	T/C	T/C	T/C	T/C	T/C	T/C	T/C	T/C	T/C	T/C	T/C	T/C	T/C	LOC105279133	myophilin
Chr2	9865863	C	T	Chr2:9865863	ProbLOH	C/T	C/T	T/T	C/T	C/T	C/T	C/T	C/T	C/T	C/T	C/T	C/C	C/T	C/C	C/T	C/T	C/T	C/T	C/T	C/C	C/T	C/T	C/T	C/T	C/T	C/T	C/T	C/T	C/T	C/T	C/T	C/T	C/T	C/T	C/T	LOC105279133,LOC109610956	myophilin, uncharacterized
Chr2	9866993	G	A	Chr2:9866993	ProbLOH	G/A	G/A	A/A	G/A	G/A	G/A	G/A	G/A	G/A	G/A	G/A	G/G	G/A	G/G	G/A	G/A	G/A	G/A	G/A	G/G	G/A	G/A	G/A	G/A	G/A	G/A	G/A	G/A	G/A	G/A	G/A	G/A	G/A	G/A	G/A	LOC105279133,LOC109610956	myophilin, uncharacterized
Chr2	9871630	T	C	Chr2:9871630	ProbLOH	T/C	T/C	C/C	T/C	T/C	T/C	T/C	T/C	T/C	T/C	T/C	T/T	T/C	T/T	T/C	T/C	T/C	T/C	T/C	T/T	T/C	T/C	T/C	T/C	T/C	T/C	T/C	T/C	T/C	T/C	T/C	T/C	T/C	T/C	T/C
Chr2	9876254	A	G	Chr2:9876254	ProbLOH	A/G	A/G	G/G	A/G	A/G	A/G	A/G	A/G	A/G	A/G	A/G	A/A	A/G	A/A	A/G	A/G	A/G	A/G	A/G	A/A	A/G	A/G	A/G	A/G	A/G	A/G	A/G	A/G	A/G	A/G	A/G	A/G	A/G	A/G	A/G	LOC105279139	dystrophin
Chr2	9877697	G	A	Chr2:9877697	ProbLOH	G/A	G/A	A/A	G/A	G/A	G/A	G/A	G/A	G/A	G/A	G/A	G/G	G/A	G/G	G/A	G/A	G/A	G/A	G/A	G/G	G/A	G/A	G/A	G/A	G/A	G/A	G/A	G/A	G/A	G/A	G/A	G/A	G/A	G/A	G/A	LOC105279139	dystrophin
Chr2	9884025	C	T	Chr2:9884025	PointMutation	C/C	C/C	C/C	C/T	C/C	C/C	C/C	C/C	C/C	C/C	C/C	C/C	C/C	C/C	C/C	C/C	C/C	C/C	C/C	C/C	C/C	C/C	C/C	C/C	C/C	C/C	C/C	C/C	C/C	C/C	C/C	C/C	C/C	C/C	C/C	LOC105279139	dystrophin
Chr2	9884621	T	C	Chr2:9884621	ProbLOH	T/C	T/C	C/C	T/C	T/C	T/T	T/T	T/C	T/C	T/C	T/C	T/T	T/T	T/T	T/T	T/T	T/T	T/C	T/C	T/T	T/C	T/C	T/T	T/T	T/C	T/C	T/C	T/C	T/C	T/C	T/C	T/C	T/C	T/T	T/T	LOC105279139	dystrophin
Chr2	9965935	C	T	Chr2:9965935	ProbLOH	C/T	C/T	C/C	T/T	C/T	C/T	C/T	C/T	C/T	C/T	C/T	T/T	C/T	T/T	C/T	C/T	C/T	T/T	C/T	T/T	C/T	C/T	C/T	C/T	C/T	C/T	C/T	C/T	C/T	C/T	C/T	C/T	C/T	C/T	C/T	LOC105279139	dystrophin
Chr2	10010670	C	T	Chr2:10010670	ProbLOH	C/T	C/T	C/C	T/T	C/T	C/T	C/T	C/T	C/T	C/T	C/T	T/T	C/T	T/T	C/T	C/T	C/T	T/T	C/T	T/T	C/T	C/T	C/T	C/T	C/T	C/T	C/T	C/T	C/T	C/T	C/T	C/T	C/T	C/T	C/T	LOC105279139	dystrophin
Chr2	10044533	C	T	Chr2:10044533	ProbLOH	C/T	C/T	C/C	T/T	C/T	C/T	C/T	C/T	C/T	C/T	C/T	T/T	C/T	T/T	C/T	C/T	C/T	T/T	C/T	T/T	C/T	C/T	C/T	C/T	C/T	C/T	C/T	C/T	C/T	C/T	C/T	C/T	C/T	C/T	C/T	LOC113561454,LOC105279139	uncharacterized, dystrophin
Chr2	10045029	C	T	Chr2:10045029	ProbLOH	C/T	C/T	C/C	T/T	C/T	C/T	C/T	C/T	C/T	C/T	C/T	T/T	C/T	T/T	C/T	C/T	C/T	T/T	C/T	T/T	C/T	C/T	C/T	C/T	C/T	C/T	C/T	C/T	C/T	C/T	C/T	C/T	C/T	C/T	C/T	LOC113561454,LOC105279139	uncharacterized, dystrophin
Chr2	10045461	G	A	Chr2:10045461	ProbLOH	G/A	G/A	G/G	A/A	G/A	G/A	G/A	G/A	G/A	G/A	G/A	A/A	G/A	A/A	G/A	G/A	G/A	A/A	G/A	A/A	G/A	G/A	G/A	G/A	G/A	G/A	G/A	G/A	G/A	G/A	G/A	G/A	G/A	G/A	G/A	LOC113561454,LOC105279139	uncharacterized, dystrophin
Chr2	12716789	C	T	Chr2:12716789	ProbLOH	C/T	C/T	C/T	T/T	C/T	C/T	C/T	C/T	C/T	C/T	C/T	C/T	C/T	C/T	C/T	C/T	C/T	C/T	C/T	C/T	C/T	C/T	C/T	C/T	C/T	C/T	C/T	C/T	C/T	C/T	C/T	C/T	C/T	C/T	C/T
Chr2	13837557	T	G	Chr2:13837557	ProbLOH	T/G	T/G	T/T	T/G	T/G	T/G	T/G	T/G	T/G	T/G	T/G	T/G	T/G	T/G	T/G	T/G	T/G	T/G	T/G	T/G	T/G	T/G	T/G	T/G	T/G	T/G	T/G	T/G	T/G	T/G	T/G	T/G	T/G	T/G	T/G	LOC105279204,LOC105279119	uncharacterized, ABC transporter G family member 23
Chr2	18700885	C	T	Chr2:18700885	PointMutation	C/C	C/C	C/C	C/C	C/T	C/C	C/C	C/C	C/C	C/C	C/C	C/C	C/C	C/C	C/C	C/C	C/C	C/C	C/C	C/C	C/C	C/C	C/C	C/C	C/C	C/C	C/C	C/C	C/C	C/C	C/C	C/C	C/C	C/C	C/C	LOC105281917	uncharacterized
Chr3	13899158	T	C	Chr3:13899158	ProbLOH	T/C	T/C	C/C	T/C	T/C	T/C	T/C	T/C	T/C	T/C	T/C	T/C	T/C	T/C	T/C	T/C	T/C	T/C	T/C	T/C	T/C	T/C	T/C	T/C	T/C	T/C	T/C	T/C	T/C	T/C	T/C	T/C	T/C	T/T	T/C	LOC105278700	E3 ubiquitin-protein ligase Rnf220
Chr3	15948305	T	C	Chr3:15948305	ProbLOH	T/C	T/C	T/C	T/T	T/C	T/C	T/C	T/C	T/C	T/C	T/C	T/C	T/C	T/C	T/C	T/C	T/C	T/C	T/C	T/C	T/C	T/C	T/C	T/C	T/C	T/C	T/C	T/C	T/C	T/C	T/C	T/C	T/C	T/C	T/C	LOC105277251	potassium voltage-gated channel protein Shal
Chr3	16188713	G	A	Chr3:16188713	ProbLOH	G/A	G/A	G/G	G/A	G/A	G/A	G/A	G/A	G/A	G/A	G/A	G/A	G/A	G/A	G/A	G/A	G/A	G/A	G/A	G/A	G/A	G/A	G/A	G/A	G/A	G/A	G/A	G/A	G/A	G/A	G/A	G/A	G/A	G/A	G/A	LOC109611464	uncharacterized
Chr3	16207636	C	T	Chr3:16207636	PointMutation	C/C	C/T	C/C	C/C	C/C	C/C	C/C	C/C	C/C	C/C	C/C	C/C	C/C	C/C	C/C	C/C	C/C	C/C	C/C	C/C	C/C	C/C	C/C	C/C	C/C	C/C	C/C	C/C	C/C	C/C	C/C	C/C	C/C	C/C	C/C	LOC109611464	uncharacterized
Chr3	16435384	C	T	Chr3:16435384	ProbLOH	C/T	C/T	C/C	C/T	C/T	C/T	C/T	C/T	C/T	C/T	C/T	C/T	C/T	C/T	C/T	C/T	C/T	C/T	C/T	C/T	C/T	C/T	C/T	C/T	C/T	C/T	C/T	C/T	C/T	C/T	C/T	C/T	C/T	C/T	C/T	LOC105286449	latrophilin Cirl
Chr3	17710100	C	T	Chr3:17710100	ProbLOH	C/T	C/T	T/T	C/T	C/T	C/T	C/T	C/T	C/T	C/T	C/T	C/T	C/T	C/T	C/T	C/T	C/T	C/T	C/T	C/T	C/T	C/T	C/T	C/T	C/T	C/T	C/T	C/T	C/T	C/T	C/T	C/T	C/T	C/T	C/T	LOC105284420	heterogeneous nuclear ribonucleoprotein L
Chr4	3909366	G	A	Chr4:3909366	PointMutation	G/G	G/A	G/G	G/G	G/G	G/G	G/G	G/G	G/G	G/G	G/G	G/G	G/G	G/G	G/G	G/G	G/G	G/G	G/G	G/G	G/G	G/G	G/G	G/G	G/G	G/G	G/G	G/G	G/G	G/G	G/G	G/G	G/G	G/G	G/G	LOC105280652	uncharacterized
Chr4	10801051	G	A	Chr4:10801051	PointMutation	G/G	G/A	G/G	G/G	G/G	G/G	G/G	G/G	G/G	G/G	G/G	G/G	G/G	G/G	G/G	G/G	G/G	G/G	G/G	G/G	G/G	G/G	G/G	G/G	G/G	G/G	G/G	G/G	G/G	G/G	A/A	G/G	G/G	G/G	G/G
Chr4	13783115	A	C	Chr4:13783115	PointMutation	A/A	A/C	A/A	A/A	A/A	A/A	A/A	A/A	A/A	A/A	A/A	A/A	A/A	A/A	A/A	A/A	A/A	A/A	A/A	A/A	A/A	A/A	A/A	A/A	A/A	A/A	A/A	A/A	A/A	A/A	C/C	A/A	A/A	A/A	A/A	LOC105278329	furin-like protease 1
Chr5	7134429	C	T	Chr5:7134429	PointMutation	C/C	C/C	C/C	C/T	C/C	C/C	C/C	C/C	C/C	C/C	C/C	C/C	C/C	C/C	C/C	C/C	C/C	C/C	C/C	C/C	C/C	C/C	C/C	C/C	C/C	C/C	C/C	C/C	C/C	C/C	C/C	C/C	C/C	C/C	C/C
Chr5	9836128	G	A	Chr5:9836128	PointMutation	G/G	G/G	G/A	G/G	G/G	G/G	G/G	G/G	G/G	G/G	G/G	G/G	G/G	G/G	G/G	G/G	G/G	G/G	G/G	G/G	G/G	G/G	G/G	G/G	G/G	G/G	G/G	G/G	G/G	G/G	G/G	G/G	G/G	G/G	G/G	LOC105281245	uncharacterized
Chr5	10232169	C	T	Chr5:10232169	PointMutation	C/C	C/T	C/C	C/C	C/C	C/C	C/C	C/C	C/C	C/C	C/C	C/C	C/C	C/C	C/C	C/C	C/C	C/C	C/C	C/C	C/C	C/C	C/C	C/C	C/C	C/C	C/C	C/C	C/C	C/C	C/C	C/C	C/C	C/C	C/C	LOC113561970	uncharacterized
Chr5	13245919	A	G	Chr5:13245919	ProbLOH	A/G	A/G	G/G	A/G	A/G	A/G	A/G	A/G	A/G	A/G	A/G	A/G	A/G	A/G	A/G	A/G	A/G	A/G	A/G	A/G	A/G	A/G	A/G	A/G	A/G	A/G	A/G	A/G	A/G	A/G	A/G	A/G	A/G	A/G	A/G
Chr5	14665262	T	G	Chr5:14665262	PointMutation	T/G	T/T	T/T	T/T	T/T	T/T	T/T	T/T	T/T	T/T	T/T	T/T	T/T	T/T	T/T	T/T	T/T	T/T	T/T	T/T	T/T	T/T	T/T	T/T	T/T	T/T	T/T	T/T	T/T	T/T	T/T	T/T	T/T	T/T	T/T	LOC105285218	cell adhesion molecule 2
Chr6	3609261	A	C	Chr6:3609261	ProbLOH	C/C	A/A	C/C	A/C	A/C	A/C	A/C	A/C	C/C	A/C	A/C	A/C	A/C	A/C	A/C	A/C	A/C	A/C	A/C	A/C	C/C	C/C	A/C	A/C	C/C	C/C	A/C	C/C	C/C	C/C	A/C	C/C	C/C	A/C	A/C	LOC105284058	protein cycle
Chr6	11995283	G	A	Chr6:11995283	PointMutation	G/G	G/G	G/A	G/G	G/G	G/G	G/G	G/G	G/G	G/G	G/G	G/G	G/G	G/G	G/G	G/G	G/G	G/G	G/G	G/G	G/G	G/G	G/G	G/G	G/G	G/G	G/G	G/G	G/G	G/G	G/G	G/G	G/G	G/G	G/G	LOC105285155	low density lipoprotein receptor adapter protein 1
Chr6	15321014	A	G	Chr6:15321014	PointMutation	A/A	A/A	A/A	A/G	A/A	A/A	A/A	A/A	A/A	A/A	A/A	A/A	A/A	A/A	A/A	A/A	A/A	G/G	A/A	A/A	A/A	A/A	A/A	A/A	A/A	A/A	A/A	A/A	A/A	A/A	A/A	A/A	A/A	A/A	A/A	LOC105284583	RNA-binding protein Musashi homolog Rbp6
Chr6	15779620	C	T	Chr6:15779620	PointMutation	C/C	C/C	C/C	C/T	C/C	C/C	C/C	C/C	C/C	C/C	C/C	C/C	C/C	C/C	C/C	C/C	C/C	C/C	C/C	C/C	C/C	C/C	C/C	C/C	C/C	C/C	C/C	C/C	C/C	C/C	C/C	C/C	C/C	C/C	C/C	LOC105284577	mucin-12
Chr6	16592597	C	T	Chr6:16592597	PointMutation	C/C	C/C	C/C	C/T	C/C	C/C	C/C	C/C	C/C	C/C	C/C	C/C	C/C	C/C	C/C	C/C	C/C	T/T	T/T	T/T	C/C	C/C	C/C	C/C	C/C	C/C	C/C	C/C	C/C	C/C	C/C	C/C	C/C	C/C	C/C	LOC105284498	H(+)/Cl(-) exchange transporter 7
Chr7	3884704	C	T	Chr7:3884704	PointMutation	C/T	C/C	C/C	C/C	C/C	C/C	C/C	C/C	C/C	C/C	C/C	C/C	C/C	C/C	C/C	C/C	C/C	C/C	C/C	C/C	C/C	C/C	C/C	C/C	C/C	C/C	C/C	C/C	C/C	C/C	C/C	C/C	C/C	C/C	C/C	LOC105277576	syndecan
Chr7	4412291	T	C	Chr7:4412291	ProbLOH	T/C	T/C	T/C	T/C	T/T	T/C	T/C	T/C	T/C	T/C	T/C	T/C	T/C	T/C	T/C	T/C	T/C	T/C	T/C	T/C	T/C	T/C	T/C	T/C	T/C	T/C	T/C	T/C	T/C	T/C	T/C	T/C	T/C	T/C	T/C	LOC105277546	voltage-gated potassium channel subunit beta-2
Chr7	9458339	G	A	Chr7:9458339	PointMutation	G/A	G/G	G/G	G/G	G/G	G/G	G/G	G/G	G/G	G/G	G/G	G/G	G/G	G/G	G/G	G/G	G/G	G/G	G/G	G/G	G/G	G/G	G/G	G/G	G/G	G/G	G/G	G/G	G/G	G/G	G/G	G/G	G/G	G/G	G/G	LOC105279889	unconventional myosin-IXb
Chr7	9826927	C	T	Chr7:9826927	ProbLOH	C/C	C/T	C/T	C/T	C/T	C/T	C/T	C/T	C/T	C/T	C/T	C/T	C/T	C/T	C/T	C/T	C/T	C/T	C/T	C/T	C/T	C/T	C/T	C/T	C/T	C/T	C/T	C/T	C/T	C/T	C/T	C/T	C/T	C/T	C/T	LOC105279907,LOC105279906	uncharacterized, DNA ligase 3
Chr7	10720685	T	C	Chr7:10720685	ProbLOH	T/C	T/C	C/C	T/C	T/C	T/C	T/C	T/C	T/C	T/C	T/C	T/C	T/C	T/C	T/C	T/C	T/C	T/C	T/C	T/C	T/C	T/C	T/C	T/C	T/C	T/C	T/C	T/C	T/C	T/C	T/C	T/C	T/C	T/C	T/C	LOC105279884	neuroligin-4, Y-linked
Chr7	10757435	C	T	Chr7:10757435	ProbLOH	C/T	C/T	C/T	C/C	C/T	C/T	C/T	C/T	C/T	C/T	C/T	C/T	C/T	C/T	C/T	C/T	C/T	C/T	C/T	C/T	C/T	C/T	C/T	C/T	C/T	C/T	C/T	C/T	C/T	C/T	C/T	C/T	C/T	C/T	C/T	LOC105279884	neuroligin-4, Y-linked
Chr7	14521981	G	A	Chr7:14521981	PointMutation	G/G	G/G	G/A	G/G	G/G	G/G	G/G	G/G	G/G	G/G	G/G	G/G	G/G	G/G	G/G	G/G	G/G	G/G	G/G	G/G	G/G	G/G	G/G	G/G	G/G	G/G	G/G	G/G	G/G	G/G	G/G	G/G	G/G	G/G	G/G	LOC105287585	unconventional myosin-XV
Chr8	151350	C	T	Chr8:151350	ProbLOH	C/T	C/T	T/T	C/T	C/T	C/T	C/T	C/T	C/T	C/T	C/T	C/T	C/T	C/T	C/T	C/T	C/T	C/T	C/T	C/T	C/T	C/T	C/T	C/T	C/T	C/T	C/T	C/T	C/T	C/T	C/T	C/T	C/T	C/T	C/T	LOC105280634	zinc finger MIZ domain-containing protein 1
Chr8	2293188	A	T	Chr8:2293188	ProbLOH	A/T	A/T	A/T	T/T	A/T	A/T	A/T	A/T	A/T	A/T	A/T	A/T	A/T	A/T	A/T	A/T	A/T	A/T	A/T	A/T	A/T	A/T	A/T	A/T	A/T	A/T	A/T	A/T	A/T	A/T	A/T	A/T	A/T	A/T	A/T
Chr8	14742194	C	T	Chr8:14742194	PointMutation	C/C	C/C	C/C	C/T	C/C	C/C	C/C	C/C	C/C	C/C	C/C	C/C	C/C	C/C	C/C	C/C	C/C	C/C	C/C	C/C	C/C	C/C	C/C	C/C	C/C	C/C	C/C	C/C	C/C	C/C	C/C	C/C	C/C	C/C	C/C	LOC105284864	UPF0489 protein C5orf22 homolog
Chr8	14987749	G	A	Chr8:14987749	PointMutation	G/G	G/G	G/G	G/A	G/G	G/G	G/G	G/G	G/G	G/G	G/G	G/G	G/G	G/G	G/G	G/G	G/G	G/G	A/A	G/G	G/G	G/G	G/G	G/G	G/G	G/G	G/G	G/G	G/G	G/G	G/G	G/G	G/G	G/G	G/G	LOC105285660	structural maintenance of chromosomes protein 1A
Chr8	15016387	A	C	Chr8:15016387	PointMutation	A/A	C/C	A/A	A/C	A/A	A/A	A/A	A/A	A/A	A/A	C/C	A/A	A/A	A/A	A/A	A/A	A/A	C/C	A/A	C/C	A/A	A/A	A/A	A/A	A/A	A/A	A/A	A/A	A/A	A/A	C/C	A/A	A/A	A/A	A/A	LOC105285657	zinc finger E-box-binding homeobox protein zag-1
Chr8	15646436	G	A	Chr8:15646436	ProbLOH	G/A	G/A	A/A	G/A	G/A	G/G	G/G	G/A	G/A	G/A	G/G	G/G	G/G	G/G	G/G	G/G	G/G	G/A	G/G	G/A	G/A	G/A	G/G	G/G	G/A	G/A	G/A	G/A	G/A	G/A	G/A	G/A	G/A	G/G	G/G
Chr8	15646451	C	T	Chr8:15646451	ProbLOH	C/T	C/T	T/T	C/T	C/T	C/C	C/C	C/T	C/T	C/T	C/C	C/C	C/C	C/C	C/C	C/C	C/C	C/T	C/C	C/T	C/T	C/T	C/C	C/C	C/T	C/T	C/T	C/T	C/T	C/T	C/T	C/T	C/T	C/C	C/C
Chr9	2107473	A	G	Chr9:2107473	ProbLOH	A/A	A/G	A/G	G/G	A/G	A/G	A/G	A/G	A/G	A/G	A/G	A/G	A/G	A/G	A/G	A/G	A/G	G/G	A/G	A/G	A/G	A/G	A/G	A/G	A/G	A/G	A/G	A/G	A/G	A/G	A/G	A/G	A/G	A/G	A/G	LOC105276286	uncharacterized
Chr9	8452030	A	G	Chr9:8452030	ProbLOH	G/G	A/G	A/G	A/G	A/G	A/G	A/G	A/G	A/G	A/G	A/G	A/G	A/G	A/G	A/G	A/G	A/G	A/G	A/G	A/G	A/G	A/G	A/G	A/G	A/G	A/G	A/G	A/G	A/G	A/G	A/G	A/G	A/G	A/G	A/G	LOC105278915	rho GTPase-activating protein 20
Chr9	11781578	A	G	Chr9:11781578	ProbLOH	A/G	A/G	G/G	A/A	A/G	A/G	A/G	A/G	A/G	A/G	A/G	A/G	A/G	A/G	A/A	A/G	A/G	A/A	A/A	A/G	A/G	A/G	A/G	A/G	A/G	A/G	A/G	A/G	A/G	A/G	A/G	A/G	A/G	A/G	A/G
Chr10	1084456	G	A	Chr10:1084456	ProbLOH	G/A	G/A	G/G	G/A	G/A	G/A	G/A	G/A	G/A	G/A	G/A	G/A	G/A	G/A	G/A	G/A	G/A	G/A	G/A	G/A	G/A	G/A	G/A	G/A	G/A	G/A	G/A	G/A	G/A	G/A	G/A	G/A	G/A	G/A	G/A	LOC105288103	protein PRRC2C
Chr10	5244019	T	C	Chr10:5244019	ProbLOH	T/C	T/C	T/C	T/C	C/C	T/T	T/T	T/C	T/C	T/C	T/C	T/T	T/T	T/T	T/T	T/T	T/T	T/C	T/C	T/C	T/C	T/C	T/T	T/T	T/C	T/C	T/C	T/C	T/C	T/C	T/C	T/C	T/C	T/T	T/T
Chr10	6499599	C	T	Chr10:6499599	PointMutation	C/T	C/C	C/C	C/C	C/C	C/C	C/C	C/C	C/C	C/C	C/C	C/C	C/C	C/C	C/C	C/C	C/C	C/C	C/C	C/C	C/C	C/C	C/C	C/C	C/C	C/C	C/C	C/C	C/C	C/C	C/C	C/C	C/C	C/C	C/C	LOC105282292	transmembrane and TPR repeat-containing protein 4
Chr11	1421710	T	C	Chr11:1421710	ProbLOH	C/C	T/C	T/C	T/C	T/C	T/C	T/C	T/C	T/C	T/C	T/C	T/C	T/C	T/C	T/C	T/C	T/C	T/C	T/C	T/C	T/C	T/C	T/C	T/C	T/C	T/C	T/C	T/C	T/C	T/C	T/C	T/C	T/C	T/C	T/C	LOC105274520	AT-rich interactive domain-containing protein 2
Chr11	1458266	T	G	Chr11:1458266	ProbLOH	T/G	T/G	T/T	T/G	T/G	T/G	T/G	T/G	T/G	T/G	T/G	T/G	T/G	T/G	T/G	T/G	T/G	T/G	T/G	T/G	T/G	T/G	T/G	T/G	T/G	T/G	T/G	T/G	T/G	T/G	T/G	T/G	T/G	T/G	T/G	LOC105274509	uncharacterized
Chr11	3058140	G	A	Chr11:3058140	PointMutation	G/G	G/G	G/G	G/G	G/A	G/G	G/G	G/G	G/G	G/G	G/G	G/G	G/G	G/G	G/G	G/G	G/G	G/G	G/G	G/G	G/G	G/G	G/G	G/G	G/G	G/G	G/G	G/G	G/G	G/G	G/G	G/G	G/G	G/G	G/G
Chr11	6976792	A	T	Chr11:6976792	PointMutation	A/A	A/A	A/A	A/A	A/T	A/A	A/A	A/A	A/A	A/A	A/A	A/A	A/A	A/A	A/A	A/A	A/A	A/A	A/A	A/A	A/A	A/A	A/A	A/A	A/A	A/A	A/A	A/A	A/A	A/A	A/A	A/A	A/A	A/A	A/A	LOC105275819	protein bric-a-brac 2
Chr12	8850885	C	T	Chr12:8850885	ProbLOH	C/T	T/T	C/T	C/T	C/T	C/C	C/C	C/T	C/T	C/T	C/T	C/C	C/C	C/C	C/C	C/C	C/C	C/T	C/T	C/T	C/T	C/T	C/C	C/C	C/T	C/T	C/T	C/T	C/T	C/T	C/T	C/T	C/T	C/T	C/C
Chr12	10941063	A	G	Chr12:10941063	PointMutation	A/A	A/A	A/G	A/A	A/A	A/A	A/A	A/A	A/A	A/A	A/A	A/A	A/A	A/A	A/A	A/A	A/A	A/A	A/A	A/A	A/A	A/A	A/A	A/A	A/A	A/A	A/A	A/A	A/A	A/A	A/A	A/A	A/A	A/A	A/A
Chr13	796744	T	C	Chr13:796744	ProbLOH	T/T	T/C	T/C	T/C	T/C	T/C	T/C	T/C	T/C	T/C	T/C	T/C	T/C	T/C	T/C	T/C	T/C	T/C	T/C	T/C	T/C	T/C	T/C	T/C	T/C	T/C	T/C	T/C	T/C	T/C	T/C	T/C	T/C	T/C	T/C	LOC105287412	multiple coagulation factor deficiency protein 2 homolog
Chr14	1373716	C	T	Chr14:1373716	PointMutation	C/C	C/T	C/C	C/C	C/C	C/C	C/C	C/C	C/C	C/C	C/C	C/C	C/C	C/C	C/C	C/C	C/C	C/C	C/C	C/C	C/C	C/C	C/C	C/C	C/C	C/C	C/C	C/C	C/C	C/C	C/C	C/C	C/C	C/C	C/C
