## Supplementary material for "Heterozygosity at a conserved candidate sex determination locus is associated with female development in the clonal raider ant (*Ooceraea biroi*)": File S3

### Sheet: Sheet1
		Genotype
Scaffold	Position	Line A	Line B	Line C	Line D	Line I	In Annotated Features?	Amino Change?	mRNA pos	AA pos	Predicted Functional Domains
Chr4	1729806	T/C	T/C	T/T	T/T	T/T	No
Chr4	1730469	G/A	G/G	G/G	G/G	G/G	3' UTR, mRNA uncharacterized; Intron, mRNA coatomer subunit alpha
Chr4	1731291	T/C	T/T	T/C	C/C	C/C	Exon, mRNA uncharacterized; Intron, mRNA coatomer subunit alpha	AGT->AAT; amino acid change!--SER (S) -> ASN (N)	716	121
Chr4	1734097	C/T	C/T	C/C	C/C	C/C	Exon, mRNA coatomer subunit alpha	AAC->AAT; no change--both ASN (N)	873	253
Chr4	1734124	A/G	A/G	A/G	A/G	A/G	Exon, mRNA coatomer subunit alpha	AGA->AGG; no change--both ARG (R)	900	262
Chr4	1734382	T/C	C/C	C/C	C/C	T/C	Exon, mRNA coatomer subunit alpha	TTT->TTC; no change--both PHE (F)	1158	348
Chr4	1734662	T/C	T/C	T/T	T/T	T/T	Intron, mRNA coatomer subunit alpha
Chr4	1735347	A/G	A/G	A/G	G/G	A/G	Exon, mRNA coatomer subunit alpha	GAA->GAG; no change--both GLU (E)	1905	597
Chr4	1735440	A/G	A/G	A/G	A/A	G/G	Exon, mRNA coatomer subunit alpha	GCG->GCG; no change--both ALA (A)	1998	628
Chr4	1739703	T/C	C/C	C/C	C/G	C/G	5' UTR, host cell factor
Chr4	1739729	T/C	C/C	T/C	T/C	T/C	5' UTR, host cell factor
Chr4	1740117	T/C	T/C	T/C	T/C	T/T	Intron, host cell factor
Chr4	1743862	A/G	A/A	A/A	A/A	A/A	Exon, host cell factor	GTA->GTG; no change--both VAL (V)	4245	849
Chr4	1726558		G/A				No
Chr4	1728456	A/A	A/G	G/G	0/0	G/G	Exon, mRNA cysteine-rich with EGF-like domain protein 2	AAT->AAC; no change--both ASN (N)	1039	266
Chr4	1730639	T/T	T/C	T/C	C/C	T/C	Exon, mRNA uncharacterized; Intron, mRNA coatomer subunit alpha	ACA->ACT; no change--both THR (T)	1369	338
Chr4	1731097	C/C	C/G	C/C	C/C	C/C	Exon, mRNA uncharacterized; Intron, mRNA coatomer subunit alpha	GTT->CTT; amino acid change!--VAL (V) -> LEU (L)	910	186
Chr4	1731443	C/C	C/T	C/C	C/C	C/C	Exon, mRNA uncharacterized; Intron, mRNA coatomer subunit alpha	TTG->TTA; no change--both LEU (L)	564	70
Chr4	1732082	G/G	G/A	G/G	G/G	G/G	5' UTR, mRNA uncharacterized; Intron, mRNA coatomer subunit alpha
Chr4	1732970	G/G	G/A	A/A	A/A	A/A	Intron, mRNA coatomer subunit alpha
Chr4	1734859	T/T	C/T	C/C	C/C	C/C	Intron, mRNA coatomer subunit alpha
Chr4	1742933	G/G	G/A	G/G	G/G	G/G	Exon, host cell factor	AGG->AGA; no change--both ARG (R)	3474	592
Chr4	1743772	T/T	T/A	T/A	T/T	T/T	Intron, host cell factor
Chr4	1743778	G/G	G/A	G/A	G/G	G/G	Intron, host cell factor
Chr4	1727951			T/C			Exon, mRNA cysteine-rich with EGF-like domain protein 2	GCA->GCG; no change--both ALA (A)	1354	371
Chr4	1728107			C/T			Exon, mRNA cysteine-rich with EGF-like domain protein 2	TTG->TTA; no change--both LEU (L)		319
Chr4	1728125			G/A			Exon, mRNA cysteine-rich with EGF-like domain protein 2	CGC->CGT; no change--both ARG (R)		313
Chr4	1728134			A/G			Exon, mRNA cysteine-rich with EGF-like domain protein 2	CTT->CTC; no change--both LEU (L)		310
Chr4	1728913	G/G	G/G	G/G	G/G	G/A	Exon, mRNA cysteine-rich with EGF-like domain protein 2	GCG->GTG; amino acid change!--ALA (A) -> VAL (V)	582	114	"DUF3436" region name, "TLR4 regulator and MIR-interacting MSAP"
Chr4	1728945	C/C	C/C	C/C	C/C	C/T	Exon, mRNA cysteine-rich with EGF-like domain protein 2	ACG->ACA; no change--both THR (T)	550	103
Chr4	1728954	G/G	G/G	G/G	G/G	G/A	Exon, mRNA cysteine-rich with EGF-like domain protein 2	CAC->CAT; no change--both HIS (H)	541	100
Chr4	1729297	C/C	C/C	C/C	C/T	C/C	Exon, mRNA cysteine-rich with EGF-like domain protein 2	GTA->ATA; amino acid change!--VAL (V)->ILE (I)	383	48	"DUF3436" region name, "TLR4 regulator and MIR-interacting MSAP"
Chr4	1729512	A/A	A/A	A/A	A/G	A/A	5' UTR, mRNA cysteine-rich with EGF-like domain protein 2
Chr4	1729982	G/G	G/G	G/A	G/A	G/G	5' UTR, mRNA coatomer subunit alpha
Chr4	1730373	C/C	C/C	C/T	C/C	C/C	3' UTR, mRNA uncharacterized; Intron, mRNA coatomer subunit alpha
Chr4	1730780	C/C	C/C	C/T	C/T	C/T	Exon, mRNA uncharacterized; Intron, mRNA coatomer subunit alpha	TCG->TCA; no change--both SER (S)	1227	291
Chr4	1730846	G/G	G/G	G/A	G/A	G/A	Exon, mRNA uncharacterized; Intron, mRNA coatomer subunit alpha	TTC->TTT; no change--both PHE (F)	1161	269
Chr4	1730850	C/C	C/C	C/T	C/T	C/T	Exon, mRNA uncharacterized; Intron, mRNA coatomer subunit alpha	AGC->AAC; amino acid change!--SER (S) -> ASN (N)	1157	268
Chr4	1730927	C/C	C/C	C/C	C/T	C/C	Exon, mRNA uncharacterized; Intron, mRNA coatomer subunit alpha	CTA->CTG; no change--both LEU (L)	1080	242
Chr4	1731009	G/G	G/G	G/A	G/A	G/A	Exon, mRNA uncharacterized; Intron, mRNA coatomer subunit alpha	ACA->ATA; amino acid change!--THR (T) -> ILE (I)	998	215
Chr4	1732069	G/G	G/G	G/A	G/A	G/A	5' UTR, mRNA uncharacterized; Intron, mRNA coatomer subunit alpha
Chr4	1732399	C/C	C/C	C/C	C/C	C/T	Intron, mRNA coatomer subunit alpha
Chr4	1732519	C/C	C/C	C/T	C/C	C/C	Intron, mRNA coatomer subunit alpha
Chr4	1732739	C/C	C/C	G/G	G/G	C/G	Intron, mRNA coatomer subunit alpha
Chr4	1732758	T/T	T/T	T/T	T/C	T/T	Intron, mRNA coatomer subunit alpha
Chr4	1732793	G/G	G/G	G/T	G/G	G/T	Intron, mRNA coatomer subunit alpha
Chr4	1732908	C/C	C/C	C/C	C/T	C/C	Intron, mRNA coatomer subunit alpha
Chr4	1733542	C/C	C/C	C/T	C/C	C/C	Exon, mRNA coatomer subunit alpha	ACC->ACT; no change--both THR (T)	411	99
Chr4	1734595	C/C	C/C	C/C	C/C	C/T	Exon, mRNA coatomer subunit alpha	GCC->GCT; no change--both ALA (A)	1371	419
Chr4	1734707	A/A	A/A	A/C	C/C	A/C	Intron, mRNA coatomer subunit alpha
Chr4	1735251	C/C	C/C	C/T	C/T	C/C	Exon, mRNA coatomer subunit alpha	CTC->CTT; no change--both LEU (L)	1809	565
Chr4	1736571	C/C	C/C	C/T	C/T	C/T	Exon, mRNA coatomer subunit alpha	TAC->TAT; no change--both TYR (Y)	3030	972
Chr4	1736671	T/T	T/T	T/C	T/T	T/T	Exon, mRNA coatomer subunit alpha	TTG->CTG; no change--both LEU (L)	3130	1006
Chr4	1736745	T/T	T/T	T/C	T/C	T/C	Exon, mRNA coatomer subunit alpha	GTT->GTC; no change--both VAL (V)	3204	1030
Chr4	1736751	C/C	C/C	C/T	C/C	C/C	Exon, mRNA coatomer subunit alpha	GAC->GAT; no change--both ASP (D)	3210	1032
Chr4	1736775	G/G	G/G	G/G	G/A	G/G	Exon, mRNA coatomer subunit alpha	GCG->GCA; no change--both ALA (A)	3234	1040
Chr4	1736844	G/G	G/G	G/C	G/G	G/G	Exon, mRNA coatomer subunit alpha	CTG->CTC; no change--both LEU (L)	3303	1063
Chr4	1736952	G/G	G/G	G/A	G/G	G/G	Exon, mRNA coatomer subunit alpha	GTG->GTA; no change--both VAL (V)	3410	1099
Chr4	1737177	C/C	C/C	C/T	C/C	C/C	Exon, mRNA coatomer subunit alpha	GAC->GAT; no change--both ASP (D)	3531	1139
Chr4	1737374	C/C	C/C	C/T	C/C	C/C	3' UTR, mRNA coatomer subunit alpha
Chr4	1737848	A/A	A/A	A/G	A/G	A/G	No
Chr4	1737963	A/A	A/A	A/A	A/G	A/A	No
Chr4	1738119	C/C	C/C	C/C	C/T	C/T	5' UTR, Host cell factor
Chr4	1738167	C/C	C/C	C/T	C/C	C/C	5' UTR, Host cell factor
Chr4	1738953	G/G	G/G	G/C	G/G	G/G	5' UTR, Host cell factor
Chr4	1739006	G/G	G/G	G/G	G/G	G/A	5' UTR, Host cell factor
Chr4	1739354	G/G	G/G	G/G	G/A	G/G	5' UTR, Host cell factor
Chr4	1739709	G/G	G/G	G/C	G/G	G/G	5' UTR, Host cell factor
Chr4	1739899	G/G	G/G	G/A	G/A	G/G	Exon, host cell factor	GAG->GAA; no change--both GLU (E)	1824	42
Chr4	1739956	C/C	C/C	C/T	C/C	C/C	Intron, host cell factor
Chr4	1740160	G/G	G/G	G/A	G/A	G/A	Intron, host cell factor
Chr4	1740198	C/C	C/C	C/C	C/C	C/T	Intron, host cell factor
Chr4	1741656	G/G	G/G	G/A	G/A	A/A	Intron, host cell factor
Chr4	1742990	G/G	G/G	G/G	G/A	G/G	Exon, host cell factor	GTG->GTA; no change--both VAL (V)	3531	611
